# Systematic discovery of gene fusions in pediatric cancer by integrating RNA-seq and WGS

**DOI:** 10.1101/2021.08.31.458342

**Authors:** Ianthe A.E.M. van Belzen, Casey Cai, Marc van Tuil, Shashi Badloe, Eric Strengman, Alex Janse, Eugène T. Verwiel, Douwe F.M. van der Leest, Lennart Kester, Jan J. Molenaar, Jules Meijerink, Jarno Drost, Weng Chuan Peng, Hinri H.D. Kerstens, Bastiaan B.J. Tops, Frank C.P. Holstege, Patrick Kemmeren, Jayne Y. Hehir-Kwa

**Affiliations:** Princess Máxima Center for Pediatric Oncology, Utrecht, The Netherlands; Department of Pharmaceutical Sciences, Utrecht University, The Netherlands; Oncode Institute, Utrecht, The Netherlands

**Keywords:** Gene fusions, chimeric transcripts, pediatric cancer, structural variants, whole genome sequencing, rna sequencing

## Abstract

**Background:** Gene fusions are important cancer drivers in pediatric cancer and their accurate detection is essential for diagnosis and treatment. Clinical decision-making requires high confidence and precision of detection. Recent developments show RNA sequencing (RNA-seq) is promising for genome-wide detection of fusion products, but hindered by many false positives that require extensive manual curation and impede discovery of pathogenic fusions.

**Results:** We developed Fusion-sq to detect tumor-specific gene fusions by integrating and “fusing” evidence from RNA-seq and whole genome sequencing (WGS) using intron-exon gene structure. In a pediatric pan-cancer cohort of 130 patients, we identified 165 high confidence tumor-specific gene fusions and their underlying structural variants (SVs). This includes all clinically relevant fusions known to be present in this cohort (30 patients). Fusion-sq distinguishes healthy-occurring from tumor-specific fusions, and resolves fusions in amplified regions and copy number unstable genomes. A high gene fusion burden is associated with copy number instability. We identified 27 potentially pathogenic fusions involving oncogenes or tumor-suppressor genes characterised by underlying SVs or expression changes indicative of activating or disruptive effects.

**Conclusions:** Our results indicate how clinically relevant and potentially pathogenic gene fusions can be identified and their functional effects investigated by combining WGS and RNA-seq. Integrating RNA fusion predictions with underlying SVs advances fusion detection beyond extensive manual filtering. Taken together, we developed a method for identifying candidate fusions that is suitable for precision oncology applications. Our method provides multi-omics evidence for assessing the pathogenicity of tumor-specific fusions for future clinical decision making.
