## Supplementary material for "Systematic discovery of gene fusions in pediatric cancer by integrating RNA-seq and WGS": Table 1 column key

#Fusion sq table key
#Note: many values are means of multiple SF predictions or SV breakpoints detected by Manta, DELLY and GRIDSS
#gup = upstream partner gene 5 prime, gdw = downstream partner gene 3 prime"
key	value
anno_cancer_chimera	flag for if gene fusion occurs in chimerseq or mitelman
anno_chimerseq_cancer_types	chimerseq cancer types
anno_clinically_relevant	flag for if fusion is known clinically relevant event
anno_has_kinase	flag for if gup or gdw is a kinase
anno_has_onco_or_tsg	flag for if gup or gdw is oncogene or tumor suppressor gene
anno_healthy_chimera	flag for if healthy chimera
anno_sv_population	flag for if general population SV overlaps SV underlying gene fusion
annotation	label summarizing annotations into clinical - common - cancer - both (cancer and common)
ffpm_max	expression of fusion transcript max of associated SF predictions
fusion_name	gup--gdw as reported by SF
fusion_predictions	identifiers of SF predictions
gdw_copy_ratio_l2fc_mean	gdw mean copy number ratio log2 fold change of overlapping segments
gdw_cytoband	gdw cytoband based on location of SF breakpoint
gdw_ensembl_id	gdw ensembl gene id
gdw_fpkm_supergroup_pval	gdw pval of Wilcoxon test of expression in patient relative to supergroup
gdw_fpkm_zscore_supergroup	gdw gene expression z-score relative to the cancer type supergroup
gdw_label	gdw gene level annotation (oncogene, tumor suppressor gene, kinase)
gdw_location	gdw SV breakpoint relative to SF breakpoint: intron, intron_consensus, splice juncion (sj), gene body, full gene
gdw_sf_breakpoint	gdw breakpoint reported by SF
gdw_sf_transcript	gdw transcript predicted by SF
gdw_sv_intron	gdw SV overlap with introns of canonical transcript independent of RNA evidence
gdw_sv_intron_tx	transcript used for gdw_sv_intron
gdw_sv_merged_coordinate	gdw coordinates of matched SV (merged between tools in case of high-confidence)
gup_copy_ratio_l2fc_mean	gup mean copy number ratio log2 fold change of overlapping segments
gup_cytoband	gup cytoband based on location of SF breakpoint
gup_ensembl_id	gup ensembl gene id
gup_fpkm_supergroup_pval	gup pval of Wilcoxon test of expression in patient relative to supergroup
gup_fpkm_zscore_supergroup	gup gene expression z-score relative to the cancer type supergroup
gup_label	gup gene level annotation (oncogene, tumor suppressor gene, kinase)
gup_location	gup SV breakpoint relative to SF breakpoint: intron, intron_consensus, splice juncion (sj), gene body, full gene
gup_sf_breakpoint	gup breakpoint reported by SF
gup_sf_transcript	gup transcript predicted by SF
gup_sv_intron	gup SV overlap with introns of canonical transcript independent of RNA evidence
gup_sv_intron_tx	transcript used for gup_sv_intron
gup_sv_merged_coordinate	gup coordinates of matched SV (merged between tools in case of high-confidence)
normal_af_mean	normal allele fraction of SV(s) (mean)
pairwise_distance_max	maximum distance between SV breakpoints identified by different tools
pairwise_overlap_mean	mean overlap of SVs identified by different tools
patient_high_fusion_burden	flag for if patient has at least 7 hcfs
patient_label	unique patient identifier, corresponds to ega submission and is based on diagnosis id
high_confidence	flag for if fusion is resolved as high confidence event
primary_group_shorthand_label	primary cancer type group shorthand of ICDO3 label
repeat_family	repeats overlapping SV
segdup	segmental duplications overlapping SV
supergroup_label	cancer type supergroup neuro - hemato - solid
sv_gdw_filter	gdw SV quality annotation (FILTER)
sv_gup_filter	gup SV quality annotation (FILTER)
svlen	SV length in base pairs
svtype	SV types deletion (DEL) duplication (DUP) inversion (INV) interchromosomal translocation (CTX)
tools	tool(s) that detected underlying SV
tumor_af_mean	tumor allele fraction of SV(s) (mean)
tumor_type_label	cancer type ICDO3 label
tx_gdw_involved_fraction_mean	gdw mean of length of tx_gdw_involved_fragment / full tx length
tx_gdw_involved_fragment	gdw genomic interval(s) involved in the fusion of transcript(s) matched based on SF fusion prediction and SV (tx_gdw_transcript_id)
tx_gdw_transcript_id	gdw transcript id(s) matched based on SF fusion prediction(s) and SV(s)
tx_gup_involved_fraction_mean	gup mean of length of tx_gup_involved_fragment / full tx length
tx_gup_involved_fragment	gup genomic interval(s) involved in the fusion of transcript(s) matched based on SF fusion prediction and SV (tx_gup_transcript_id)
tx_gup_transcript_id	gup transcript id(s) matched based on SF fusion prediction(s) and SV(s)
variant_type	tumor-specific, germline or low_af based on tumor/normal AF of SV
