## Additional file 2: Recurrent gene fusions for "Systematic discovery of gene fusions in pediatric cancer by integrating RNA-seq and WGS"

fusion_name	chimeric_transcript	any_wgs	high_confidence	any_tumor_specific	high_confidence_tumor_specific	any_germline	high_confidence_germline
KIAA1549--BRAF	10	10	10	10	10	0	0
CCDC32--CBX3	19	8	5	0	0	8	5
ETV6--RUNX1	4	4	4	4	4	0	0
EWSR1--FLI1	4	4	4	4	4	0	0
LINC01237--LINC01881	8	6	4	0	0	6	4
RUNX1--ETV6	4	3	3	3	3	0	0
TFG--ADGRG7	3	3	3	0	0	3	3
AC063944.1--LINC00882	4	2	2	1	1	1	1
LINC02449--FAM66C	2	2	2	0	0	2	2
MRPS16--CFAP70	2	2	2	0	0	2	2
MTAP--CDKN2B-AS1	3	2	2	2	2	0	0
PAX3--FOXO1	2	2	2	2	2	0	0
AC025178.1--GOLPH3	26	2	1	0	0	2	1
AC073529.1--MID1	63	2	1	0	0	2	1
AL162231.2--AL589645.1	17	6	1	1	0	1	1
IGH-@-ext--MYC	2	1	1	1	1	0	0
MYC--IGH-@-ext	3	1	1	1	1	0	0
YAP1--CFAP300	2	1	1	0	0	0	0
ABCA6--ABCA10	2	0	0	0	0	0	0
ABCD2--KIF21A	2	0	0	0	0	0	0
ABHD17B--CEMIP2	13	0	0	0	0	0	0
ABLIM2--AFAP1	5	0	0	0	0	0	0
ABRACL--HECA	8	0	0	0	0	0	0
ABRACL--L3MBTL3	3	0	0	0	0	0	0
AC000050.1--BRD1	8	0	0	0	0	0	0
AC000050.1--SBF1	4	0	0	0	0	0	0
AC003044.1--AC004485.1	3	0	0	0	0	0	0
AC004156.1--PTBP1	3	0	0	0	0	0	0
AC004828.1--DPF3	2	0	0	0	0	0	0
AC004923.1--ENPP7P7	2	0	0	0	0	0	0
AC005180.1--GJC1	4	0	0	0	0	0	0
AC005291.2--MYHAS	2	0	0	0	0	0	0
AC005332.4--LRRC37A2	9	0	0	0	0	0	0
AC005410.2--ZNF18	4	0	0	0	0	0	0
AC005524.1--AC005381.1	6	0	0	0	0	0	0
AC005532.1--C1GALT1	2	0	0	0	0	0	0
AC005618.1--PCDHGB5	2	0	0	0	0	0	0
AC005618.1--PCDHGB7	7	0	0	0	0	0	0
AC005618.1--PCDHGC5	5	0	0	0	0	0	0
AC005993.1--RGS6	4	0	0	0	0	0	0
AC006001.2--RABGEF1	16	0	0	0	0	0	0
AC006299.1--AC090092.1	7	0	0	0	0	0	0
AC006299.1--GAS2	2	0	0	0	0	0	0
AC006427.2--AC097515.1	5	0	0	0	0	0	0
AC006427.2--TAPT1-AS1	72	1	0	0	0	0	0
AC006460.2--NEMP2	37	0	0	0	0	0	0
AC007000.3--CCDC146	10	0	0	0	0	0	0
AC007038.1--RPE	21	0	0	0	0	0	0
AC007262.2--CEP128	2	0	0	0	0	0	0
AC007271.1--IL1R1	8	0	0	0	0	0	0
AC007318.2--RAB1A	2	0	0	0	0	0	0
AC007376.2--AC008050.1	5	1	0	0	0	1	0
AC007389.3--BHMT	2	0	0	0	0	0	0
AC007405.2--AC007277.1	4	0	0	0	0	0	0
AC007563.4--AC007563.1	2	0	0	0	0	0	0
AC007570.1--KCTD10	2	0	0	0	0	0	0
AC007780.1--PRKAR1A	2	0	0	0	0	0	0
AC007952.4--RN7SL2	2	0	0	0	0	0	0
AC008124.1--AC079950.1	3	0	0	0	0	0	0
AC008740.1--CRYM-AS1	22	0	0	0	0	0	0
AC008740.2--CRYM-AS1	3	0	0	0	0	0	0
AC008875.3--SELENOP	6	0	0	0	0	0	0
AC009226.1--AC007879.3	7	0	0	0	0	0	0
AC009271.1--AC009271.2	16	1	0	0	0	0	0
AC009271.1--LINC01905	21	0	0	0	0	0	0
AC009315.1--FSIP2	17	0	0	0	0	0	0
AC009961.1--BAZ2B	2	0	0	0	0	0	0
AC009975.1--GTF2A1L	3	0	0	0	0	0	0
AC009975.1--STON1-GTF2A1L	27	0	0	0	0	0	0
AC010185.1--CMAS	3	0	0	0	0	0	0
AC010197.1--AC010185.1	3	0	0	0	0	0	0
AC010197.1--CMAS	2	0	0	0	0	0	0
AC010332.1--ZNF880	15	0	0	0	0	0	0
AC011586.2--MSR1	19	0	0	0	0	0	0
AC011595.2--NUAK1	4	0	0	0	0	0	0
AC011997.1--PLCL1	4	0	0	0	0	0	0
AC012405.1--AC073941.1	10	0	0	0	0	0	0
AC012414.5--AC012414.3	2	0	0	0	0	0	0
AC016821.1--TSPAN15	3	0	0	0	0	0	0
AC016866.1--AC016866.2	4	0	0	0	0	0	0
AC016907.2--ALK	2	0	0	0	0	0	0
AC016933.1--CLSTN2	3	0	0	0	0	0	0
AC017002.6--GLS	2	0	0	0	0	0	0
AC018450.1--SLC9A9-AS2	3	0	0	0	0	0	0
AC018618.1--AC104574.2	2	0	0	0	0	0	0
AC019077.1--STPG2	2	0	0	0	0	0	0
AC019118.2--LINC01250	9	0	0	0	0	0	0
AC019118.2--YPEL5	2	0	0	0	0	0	0
AC019211.1--AC067956.1	3	0	0	0	0	0	0
AC020550.2--AC011997.1	2	0	0	0	0	0	0
AC020550.2--PLCL1	3	0	0	0	0	0	0
AC021055.1--LINC01995	5	0	0	0	0	0	0
AC021851.1--AC021851.2	4	0	0	0	0	0	0
AC021851.1--NUP35	48	0	0	0	0	0	0
AC022101.1--AC119150.1	2	0	0	0	0	0	0
AC022167.3--USP7	2	1	0	0	0	0	0
AC022182.1--CLVS1	3	0	0	0	0	0	0
AC022762.1--TRIM5	2	0	0	0	0	0	0
AC024084.1--AC078845.1	12	0	0	0	0	0	0
AC025265.1--NT5DC3	2	0	0	0	0	0	0
AC025437.1--AC091979.1	3	0	0	0	0	0	0
AC025437.1--AC091979.2	2	0	0	0	0	0	0
AC025470.2--AC008780.1	2	0	0	0	0	0	0
AC025575.2--PTPRR	6	0	0	0	0	0	0
AC025884.1--HERC2P3	3	0	0	0	0	0	0
AC026191.1--SRGAP3	74	0	0	0	0	0	0
AC026341.1--GAP43	6	0	0	0	0	0	0
AC026765.2--CBFA2T2	4	0	0	0	0	0	0
AC026780.2--AC124854.1	27	0	0	0	0	0	0
AC027031.2--OXR1	4	0	0	0	0	0	0
AC027682.4--CTCF	8	2	0	1	0	0	0
AC034195.1--SUMF1	2	0	0	0	0	0	0
AC037433.1--AC009654.1	13	0	0	0	0	0	0
AC044810.2--OVCH2	17	0	0	0	0	0	0
AC046134.2--CLSTN2	2	0	0	0	0	0	0
AC055855.2--MEGF11	3	0	0	0	0	0	0
AC060766.7--SLFN12	24	0	0	0	0	0	0
AC062021.1--AC013265.1	7	0	0	0	0	0	0
AC063979.2--LINC02056	16	0	0	0	0	0	0
AC064807.1--AC064807.2	12	0	0	0	0	0	0
AC068205.1--HSD17B12	27	2	0	0	0	0	0
AC068254.1--AC119868.2	2	0	0	0	0	0	0
AC068446.2--AC060814.5	4	0	0	0	0	0	0
AC068756.1--AC108690.1	11	0	0	0	0	0	0
AC068759.1--NLGN1	3	0	0	0	0	0	0
AC068774.1--DENND5B	15	0	0	0	0	0	0
AC069061.2--GTF2IP6	7	0	0	0	0	0	0
AC069277.1--GRM7	2	0	0	0	0	0	0
AC069287.1--RPL23AP53	2	0	0	0	0	0	0
AC073210.1--CCT6P3	2	0	0	0	0	0	0
AC074286.1--AC073636.1	2	0	0	0	0	0	0
AC078983.1--CAND1	3	0	0	0	0	0	0
AC079148.3--KCNS3	2	0	0	0	0	0	0
AC079193.2--MICU3	9	0	0	0	0	0	0
AC079313.1--NCKAP1L	2	0	0	0	0	0	0
AC080023.1--SBF2	6	1	0	0	0	0	0
AC084032.1--AC092881.1	4	0	0	0	0	0	0
AC084740.1--AC093817.2	3	0	0	0	0	0	0
AC087280.2--DCHS1	2	0	0	0	0	0	0
AC087280.2--GVINP1	2	0	0	0	0	0	0
AC087280.2--OR2AG2	8	0	0	0	0	0	0
AC087498.2--AC090282.1	4	0	0	0	0	0	0
AC087857.1--AC026167.1	3	0	0	0	0	0	0
AC090409.2--AC105094.2	5	0	0	0	0	0	0
AC090518.1--ZNF280D	3	0	0	0	0	0	0
AC090692.1--LDLRAD3	2	0	0	0	0	0	0
AC090692.1--PAMR1	3	0	0	0	0	0	0
AC091826.2--LINC00461	7	0	0	0	0	0	0
AC092666.2--AC092681.1	52	0	0	0	0	0	0
AC092666.2--ACTR3B	3	0	0	0	0	0	0
AC092691.1--LSAMP	72	0	0	0	0	0	0
AC092745.5--AC092745.2	16	0	0	0	0	0	0
AC092747.2--MED21	5	0	0	0	0	0	0
AC092807.3--DDAH1	97	0	0	0	0	0	0
AC092813.1--MSH4	2	0	0	0	0	0	0
AC092813.2--ST6GALNAC3	4	0	0	0	0	0	0
AC093151.8--FOXO6	8	0	0	0	0	0	0
AC093639.2--AC020584.1	12	0	0	0	0	0	0
AC093752.1--PSPH	3	0	0	0	0	0	0
AC093821.1--LINC01091	7	0	0	0	0	0	0
AC093895.1--SPARCL1	10	0	0	0	0	0	0
AC095050.1--AC022325.2	7	0	0	0	0	0	0
AC096531.2--PTGFR	6	1	0	0	0	0	0
AC096536.2--TMEM61	2	0	0	0	0	0	0
AC096642.2--LYPLAL1	37	0	0	0	0	0	0
AC096711.2--RPL7AP28	35	0	0	0	0	0	0
AC097500.1--FSIP2-AS1	6	0	0	0	0	0	0
AC097500.1--LINC01473	10	0	0	0	0	0	0
AC097515.1--TAPT1-AS1	2	0	0	0	0	0	0
AC097532.3--GPR39	3	0	0	0	0	0	0
AC098826.2--ANKRD30BL	3	0	0	0	0	0	0
AC099687.1--ANO3	17	0	0	0	0	0	0
AC100757.2--NBEAP1	2	0	0	0	0	0	0
AC100801.1--ATP6V0D2	2	0	0	0	0	0	0
AC103746.1--NR2F2	3	0	0	0	0	0	0
AC103770.1--TMEM64	3	0	0	0	0	0	0
AC103923.1--ATG4C	31	0	0	0	0	0	0
AC104117.3--ZNF454	5	0	0	0	0	0	0
AC104123.1--CAST	43	6	0	0	0	2	0
AC104162.1--THOC7	11	0	0	0	0	0	0
AC104596.1--INPP4B	2	0	0	0	0	0	0
AC104653.2--AC104653.1	36	5	0	0	0	3	0
AC104819.3--SH3D19	13	0	0	0	0	0	0
AC105460.2--LINC02428	2	0	0	0	0	0	0
AC105942.1--AC095033.1	4	0	0	0	0	0	0
AC106788.1--CRYM-AS1	3	0	0	0	0	0	0
AC106791.1--KLHL3	42	0	0	0	0	0	0
AC106798.1--LINC02242	10	0	0	0	0	0	0
AC107029.2--COL8A1	11	0	0	0	0	0	0
AC107208.1--GUCY1A1	3	0	0	0	0	0	0
AC108047.1--NAB1	16	0	0	0	0	0	0
AC108865.1--AC110772.2	3	0	0	0	0	0	0
AC110023.1--AC091078.1	19	0	0	0	0	0	0
AC114971.1--LINC02144	3	0	0	0	0	0	0
AC117386.2--LINC01213	6	0	0	0	0	0	0
AC123905.1--AC025575.1	8	0	0	0	0	0	0
AC123912.1--ZNF493	3	1	0	0	0	0	0
AC124947.1--AC138123.1	9	0	0	0	0	0	0
AC126182.3--NDUFB4	3	0	0	0	0	0	0
AC127502.3--AC127502.1	94	0	0	0	0	0	0
AC127502.3--AC135983.2	18	0	0	0	0	0	0
AC133041.1--ENPP7P2	9	0	0	0	0	0	0
AC133644.3--RMND5A	2	0	0	0	0	0	0
AC135983.3--AC135983.2	11	0	0	0	0	0	0
AC138123.1--EEA1	2	0	0	0	0	0	0
AC138207.8--NF1	19	0	0	0	0	0	0
AC138305.1--AC040174.1	3	0	0	0	0	0	0
AC138409.2--C1QTNF3-AMACR	30	0	0	0	0	0	0
AC138512.1--ZNF469	14	0	0	0	0	0	0
AC138627.1--ZFHX3	5	0	0	0	0	0	0
AC139718.1--AC004704.1	3	0	0	0	0	0	0
AC140134.1--AC131392.1	2	0	0	0	0	0	0
AC140134.1--GTF2H2	2	0	0	0	0	0	0
AC140134.1--OCLN	9	0	0	0	0	0	0
AC211476.5--CASTOR2	2	0	0	0	0	0	0
AC211476.5--CCDC146	16	0	0	0	0	0	0
AC233701.1--RBFOX3	3	0	0	0	0	0	0
AC233976.1--LINC01284	7	0	0	0	0	0	0
AC240565.1--AL669831.4	12	0	0	0	0	0	0
AC240565.1--AP006222.1	4	0	0	0	0	0	0
AC242842.2--SEC22B2	4	0	0	0	0	0	0
AC242842.2--SEC22B3	11	0	0	0	0	0	0
AC244102.4--GABRA3	5	0	0	0	0	0	0
AC244669.1--SEC22B	6	0	0	0	0	0	0
AC245100.9--SEC22B2	2	0	0	0	0	0	0
AC245297.3--SEC22B2	14	0	0	0	0	0	0
AC245297.3--SEC22B3	3	0	0	0	0	0	0
AC246817.2--AC245123.1	2	0	0	0	0	0	0
ACSF3--CBFA2T3	2	0	0	0	0	0	0
ACTR3B--AC006348.1	7	0	0	0	0	0	0
ADAMTS6--CENPK	2	0	0	0	0	0	0
ADAMTSL3--SH3GL3	8	0	0	0	0	0	0
ADCYAP1--AP000829.1	3	0	0	0	0	0	0
ADORA1--LINC01353	3	0	0	0	0	0	0
ADSS--ZBTB18	4	0	0	0	0	0	0
AEBP2--AC024901.1	4	0	0	0	0	0	0
AF165147.1--LINC01695	2	0	0	0	0	0	0
AF235103.3--ZNF250	21	0	0	0	0	0	0
AGAP12P--PARGP1	2	0	0	0	0	0	0
AGAP4--PARGP1	36	8	0	0	0	5	0
AGTR1--CPB1	3	0	0	0	0	0	0
AKAP8--BRD4	4	0	0	0	0	0	0
AL008707.1--TENM1	37	0	0	0	0	0	0
AL022157.1--FAAH2	19	0	0	0	0	0	0
AL031056.1--TAB2	10	0	0	0	0	0	0
AL033384.1--MLIP	5	0	0	0	0	0	0
AL033530.1--AL691520.1	9	0	0	0	0	0	0
AL035409.1--ST6GALNAC5	26	0	0	0	0	0	0
AL050309.1--KLF8	60	0	0	0	0	0	0
AL096709.1--AL589935.3	15	0	0	0	0	0	0
AL096709.1--OGFRL1	2	0	0	0	0	0	0
AL096803.2--ODR4	46	0	0	0	0	0	0
AL109761.1--CHODL	3	0	0	0	0	0	0
AL117335.1--AL109809.1	16	0	0	0	0	0	0
AL121578.3--SYTL5	8	0	0	0	0	0	0
AL121890.4--TMEM230	9	1	0	0	0	1	0
AL132800.1--AL136018.1	2	0	0	0	0	0	0
AL133257.1--NKAIN2	2	0	0	0	0	0	0
AL133342.1--PREX1	10	3	0	0	0	2	0
AL133346.1--AL021408.1	9	0	0	0	0	0	0
AL135905.2--EEF1A1	3	0	0	0	0	0	0
AL135905.2--EEF1A1P5	2	0	0	0	0	0	0
AL135905.2--PNRC1	3	0	0	0	0	0	0
AL136317.2--GXYLT1P4	3	0	0	0	0	0	0
AL136980.1--KIAA2026	2	0	0	0	0	0	0
AL138778.1--AL136456.1	6	0	0	0	0	0	0
AL139020.1--TUNAR	2	0	0	0	0	0	0
AL139327.2--ANKRD26P3	2	0	0	0	0	0	0
AL139383.1--STARD13	49	7	0	0	0	4	0
AL157388.1--CACUL1	2	0	0	0	0	0	0
AL157911.1--RTN1	2	0	0	0	0	0	0
AL159169.1--NFIB	35	0	0	0	0	0	0
AL162511.1--LINC00609	6	0	0	0	0	0	0
AL163541.1--MYO16-AS1	2	0	0	0	0	0	0
AL353138.1--PTCHD4	84	4	0	2	0	1	0
AL356094.2--AL591519.1	2	0	0	0	0	0	0
AL357052.1--AL022068.1	2	1	0	0	0	0	0
AL357078.1--JAK1	69	0	0	0	0	0	0
AL358394.1--AL512324.3	2	0	0	0	0	0	0
AL359546.1--LINC02664	10	0	0	0	0	0	0
AL359644.1--DAB2IP	2	0	0	0	0	0	0
AL359894.1--LRRC7	4	0	0	0	0	0	0
AL365259.1--AL450332.1	5	0	0	0	0	0	0
AL365295.1--AL356020.1	58	0	0	0	0	0	0
AL390860.1--TRIM58	30	0	0	0	0	0	0
AL391840.1--SH3BGRL2	11	0	0	0	0	0	0
AL391840.3--SH3BGRL2	101	0	0	0	0	0	0
AL392172.1--DISP1	80	0	0	0	0	0	0
AL445985.1--SPATA13	78	0	0	0	0	0	0
AL513314.1--AL356108.1	2	0	0	0	0	0	0
AL513550.1--TSTD3	8	0	0	0	0	0	0
AL591043.2--PAPPA2	2	0	0	0	0	0	0
AL591378.1--DMD	3	0	0	0	0	0	0
AL591684.2--PTPN20	3	0	0	0	0	0	0
AL592402.1--AC096639.1	2	0	0	0	0	0	0
AL606807.1--BX470209.1	3	0	0	0	0	0	0
AL645568.1--TNFSF4	31	0	0	0	0	0	0
AL669970.1--COL5A1	6	0	0	0	0	0	0
ALG14--CNN3	20	0	0	0	0	0	0
AMD1--EEF1A1	2	0	0	0	0	0	0
AMDHD1--CROCCP2	2	0	0	0	0	0	0
ANKRD11--LINC01578	3	0	0	0	0	0	0
ANP32A--FEM1B	2	0	0	0	0	0	0
ANP32A--LINC01578	2	0	0	0	0	0	0
ANP32A--TCF12	3	0	0	0	0	0	0
ANP32E--PLEKHO1	2	0	0	0	0	0	0
AP000229.1--AP001596.1	2	0	0	0	0	0	0
AP000229.1--CYYR1-AS1	4	0	0	0	0	0	0
AP000345.3--AL353803.2	2	1	0	0	0	1	0
AP000842.3--ACRV1	6	0	0	0	0	0	0
AP000911.1--JAM3	3	0	0	0	0	0	0
AP000924.1--FDX1	3	0	0	0	0	0	0
AP001347.1--ANKRD20A11P	8	1	0	0	0	0	0
AP001528.1--TMEM135	23	0	0	0	0	0	0
AP002444.1--AP003049.2	2	0	0	0	0	0	0
AP002784.1--PANX1	11	0	0	0	0	0	0
AP002812.2--RSF1	10	0	0	0	0	0	0
AP002991.1--AP000797.3	2	0	0	0	0	0	0
AP003063.1--AP003100.2	3	0	0	0	0	0	0
AP003086.1--GAB2	9	0	0	0	0	0	0
AP003555.3--ANO1	5	0	0	0	0	0	0
AP3S1--LVRN	8	0	0	0	0	0	0
APP--ZMYM2	2	0	0	0	0	0	0
ARHGAP24--AC104827.1	2	0	0	0	0	0	0
ARHGEF1--LTBP4	2	0	0	0	0	0	0
ARHGEF7--ING1	2	0	0	0	0	0	0
ARID5B--JMJD1C	2	0	0	0	0	0	0
ARL17A--KANSL1	26	0	0	0	0	0	0
ARL17B--KANSL1	4	0	0	0	0	0	0
ARMC4P1--AL355493.1	2	0	0	0	0	0	0
ARMCX5-GPRASP2--LINC00630	30	0	0	0	0	0	0
ARRDC1--EHMT1	3	0	0	0	0	0	0
ARSG--PRKAR1A	7	0	0	0	0	0	0
ASMTL-AS1--LINC00106	2	0	0	0	0	0	0
ATF2--CHN1	39	0	0	0	0	0	0
ATG4D--ILF3	2	0	0	0	0	0	0
ATL3--RN7SL2	2	0	0	0	0	0	0
ATP11A--ING1	2	0	0	0	0	0	0
ATP1B2--RN7SL2	6	0	0	0	0	0	0
AZIN1--KLF10	5	0	0	0	0	0	0
AZIN1--YWHAZ	2	0	0	0	0	0	0
AZIN1-AS1--ATP6V1C1	15	0	0	0	0	0	0
B2M--GNAS	4	0	0	0	0	0	0
B2M--IRS2	2	0	0	0	0	0	0
B2M--TCF12	2	0	0	0	0	0	0
B3GALT5--AF064860.1	25	0	0	0	0	0	0
B3GALT5--IGSF5	21	0	0	0	0	0	0
B3GNT5--KLHL24	9	0	0	0	0	0	0
B3GNTL1--METRNL	2	0	0	0	0	0	0
B4GALT4--IGSF11	5	0	0	0	0	0	0
BAALC-AS1--BAALC-AS2	7	0	0	0	0	0	0
BAALC-AS1--SLC25A32	2	0	0	0	0	0	0
BACH1--GRIK1-AS1	7	0	0	0	0	0	0
BACH2--EEF1A1	4	0	0	0	0	0	0
BACH2--PNRC1	10	0	0	0	0	0	0
BACH2--SYNCRIP	4	0	0	0	0	0	0
BAG2--PRIM2	2	0	0	0	0	0	0
BANP--SLC7A5	3	0	0	0	0	0	0
BAZ1A--CCNG2	2	0	0	0	0	0	0
BAZ1A--EIF4ENIF1	2	0	0	0	0	0	0
BAZ2B--MARCH7	2	0	0	0	0	0	0
BBOX1-AS1--SLC5A12	14	0	0	0	0	0	0
BCKDHB--AL359715.1	23	0	0	0	0	0	0
BCKDHB--AL359715.4	3	0	0	0	0	0	0
BCLAF1--EEF1A1	2	0	0	0	0	0	0
BHLHB9--LINC00630	18	0	0	0	0	0	0
BHLHB9--Z68871.1	2	0	0	0	0	0	0
BICC1--LINC00844	4	0	0	0	0	0	0
BMS1P2--PTPN20	21	0	0	0	0	0	0
BMS1P2--PTPN20CP	4	0	0	0	0	0	0
BMS1P7--PTPN20	2	0	0	0	0	0	0
BOLA2B--SMG1P2	9	0	0	0	0	0	0
BPTF--LRRC37A2	7	0	0	0	0	0	0
BRF1--MTA1	2	0	0	0	0	0	0
BSG--AC004156.1	3	0	0	0	0	0	0
BSG--RBM38	2	0	0	0	0	0	0
BTG1--LINC01619	9	0	0	0	0	0	0
BUB3--LINC02641	8	0	0	0	0	0	0
BX321878.1--AL137793.1	2	0	0	0	0	0	0
C15orf40--HOMER2	6	1	0	0	0	0	0
C16orf72--AC012178.1	2	0	0	0	0	0	0
C1QTNF3-AMACR--AC138409.2	16	0	0	0	0	0	0
C1orf198--AL512328.1	5	0	0	0	0	0	0
C22orf24--TPTEP2-CSNK1E	2	0	0	0	0	0	0
C22orf34--BRD1	10	0	0	0	0	0	0
C22orf34--Z97192.4	2	0	0	0	0	0	0
C5orf63--MARCH3	2	0	0	0	0	0	0
C7orf50--PDGFA	2	0	0	0	0	0	0
CA13--CA3	7	0	0	0	0	0	0
CAD--ATRAID	4	0	0	0	0	0	0
CALM2--TTC7A	2	0	0	0	0	0	0
CARHSP1--USP7	2	0	0	0	0	0	0
CARM1P1--PUM3	4	0	0	0	0	0	0
CASC16--TOX3	2	0	0	0	0	0	0
CASC9--AC100782.1	10	0	0	0	0	0	0
CASP2--RN7SL2	3	0	0	0	0	0	0
CASTOR3--STAG3L5P-PVRIG2P-PILRB	2	0	0	0	0	0	0
CAVIN4--TMEFF1	14	0	0	0	0	0	0
CBFA2T3--SLC7A5	7	0	0	0	0	0	0
CCDC122--ENOX1	9	0	0	0	0	0	0
CCDC18-AS1--TMED5	3	0	0	0	0	0	0
CCDC34--BBOX1-AS1	7	0	0	0	0	0	0
CCDC62--DENR	2	0	0	0	0	0	0
CCND3--MED20	5	0	0	0	0	0	0
CD74--NR3C1	3	0	0	0	0	0	0
CD83--AL009177.1	9	0	0	0	0	0	0
CDKL4--SOS1	5	0	0	0	0	0	0
CDKN1A--PNRC1	2	0	0	0	0	0	0
CEP152--FBN1	3	0	0	0	0	0	0
CEP170--AKT3	2	0	0	0	0	0	0
CEP170--ZBTB18	7	0	0	0	0	0	0
CFAP299--BMP3	6	0	0	0	0	0	0
CFAP299--FGF5	2	0	0	0	0	0	0
CHFR--ANKLE2	4	0	0	0	0	0	0
CHI3L1--GFAP	2	0	0	0	0	0	0
CHST2--SLC9A9-AS2	3	0	0	0	0	0	0
CHST9--AQP4	11	0	0	0	0	0	0
CHSY1--AC090907.2	17	0	0	0	0	0	0
CLCN3P1--FREM1	19	0	0	0	0	0	0
CLDN12--CDK14	9	0	0	0	0	0	0
CLIC2--AC234781.1	29	0	0	0	0	0	0
CMC2--ARLNC1	11	0	0	0	0	0	0
CMTM8--CMTM7	2	0	0	0	0	0	0
CNKSR3--IPCEF1	14	0	0	0	0	0	0
CNNM2--RF02271	9	1	0	0	0	0	0
CNOT6L--CCNG2	2	0	0	0	0	0	0
CNRIP1--PPP3R1	35	0	0	0	0	0	0
CNTNAP3P1--AL512625.3	3	0	0	0	0	0	0
COL1A1--COL3A1	5	0	0	0	0	0	0
COL1A1--COL5A1	2	0	0	0	0	0	0
COL1A2--COL3A1	2	0	0	0	0	0	0
COL1A2--HNRNPH1	2	0	0	0	0	0	0
COL3A1--COL1A1	16	0	0	0	0	0	0
COL3A1--COL4A1	3	0	0	0	0	0	0
COL3A1--COL5A2	2	0	0	0	0	0	0
COL4A1--COL4A2	15	3	0	0	0	1	0
COL4A2--COL4A1	18	1	0	0	0	1	0
COL8A1--CMSS1	6	0	0	0	0	0	0
COLGALT1--RN7SL5P	2	0	0	0	0	0	0
CORIN--NFXL1	2	0	0	0	0	0	0
CPQ--SDC2	6	0	0	0	0	0	0
CPSF6--AC092881.1	2	0	0	0	0	0	0
CPSF6--AOPEP	2	0	0	0	0	0	0
CPSF6--CASZ1	2	0	0	0	0	0	0
CPSF6--CHMP1A	3	0	0	0	0	0	0
CPSF6--DYRK2	6	0	0	0	0	0	0
CPSF6--TUBA1A	2	0	0	0	0	0	0
CRYBB2P1--GRK3	5	0	0	0	0	0	0
CSNK1D--FOXK2	4	0	0	0	0	0	0
CSNK1D--NARF	2	0	0	0	0	0	0
CSNK1G2--KLF16	3	0	0	0	0	0	0
CSNK1G2--TCF3	2	0	0	0	0	0	0
CSTF3-DT--HIPK3	7	0	0	0	0	0	0
CTBP1--MAEA	2	0	0	0	0	0	0
CTBP2--DOCK1	3	0	0	0	0	0	0
CTDP1--NFATC1	3	0	0	0	0	0	0
CTDP1--PQLC1	7	0	0	0	0	0	0
CTDSP1--DNM3OS	8	0	0	0	0	0	0
CTDSP1--IMPDH1P10	2	0	0	0	0	0	0
CTSC--RAB38	70	0	0	0	0	0	0
CUX1--TCF3	2	0	0	0	0	0	0
CXCR4--PTMA	4	0	0	0	0	0	0
CYP1B1-AS1--RMDN2	4	0	0	0	0	0	0
CYP4B1--CYP4X1	5	0	0	0	0	0	0
CYP4Z1--CYP4X1	9	0	0	0	0	0	0
CYTH1--AC022966.1	12	0	0	0	0	0	0
DAD1--AC244502.1	2	0	0	0	0	0	0
DAZAP1--KLF16	2	0	0	0	0	0	0
DAZAP1--REXO1	2	0	0	0	0	0	0
DBX2--NELL2	11	0	0	0	0	0	0
DDX3X--USP9X	3	0	0	0	0	0	0
DDX5--AXIN2	2	0	0	0	0	0	0
DDX5--CXCR4	2	0	0	0	0	0	0
DEPDC1B--PDE4D	2	0	0	0	0	0	0
DGKD--PTMA	2	0	0	0	0	0	0
DHX9--GLUL	2	0	0	0	0	0	0
DIP2C--ZMYND11	3	0	0	0	0	0	0
DIPK1A--EVI5	3	0	0	0	0	0	0
DISP1--AL392172.1	3	0	0	0	0	0	0
DLEU2--HMGB1	3	0	0	0	0	0	0
DMRTA1--LINC01239	2	0	0	0	0	0	0
DMXL1--TNFAIP8	2	0	0	0	0	0	0
DNA2--SLC25A16	4	0	0	0	0	0	0
DONSON--CRYZL1	3	0	0	0	0	0	0
DOT1L--KLF16	2	0	0	0	0	0	0
DPH6--ZNF770	4	0	0	0	0	0	0
DPH6-DT--AC040918.1	6	0	0	0	0	0	0
DPY19L1P2--ZNRF2P1	3	0	0	0	0	0	0
DR1--FNBP1L	4	0	0	0	0	0	0
DTX2P1-UPK3BP1-PMS2P11--CCDC146	10	0	0	0	0	0	0
DUBR--LINC01990	5	0	0	0	0	0	0
DUXAP10--AL512310.2	4	0	0	0	0	0	0
DUXAP8--AP000534.2	3	0	0	0	0	0	0
EBF3--MGMT	2	0	0	0	0	0	0
EDF1--NOTCH1	3	0	0	0	0	0	0
EDF1--RABL6	9	0	0	0	0	0	0
EEF1AKNMT--DNM3	39	0	0	0	0	0	0
EEF1D--AGO2	2	0	0	0	0	0	0
EEF1E1-BLOC1S5--TXNDC5	29	0	0	0	0	0	0
EFCAB11--AL137230.1	10	0	0	0	0	0	0
EFCAB2--KIF26B	13	0	0	0	0	0	0
EFL1--AC243562.2	3	0	0	0	0	0	0
EFL1P1--AC243562.2	3	0	0	0	0	0	0
EGFL7--NOTCH1	3	0	0	0	0	0	0
EIF4E3--FOXP1	74	0	0	0	0	0	0
EIF4G1--KLHL24	4	0	0	0	0	0	0
EIF4G2--SF1	2	0	0	0	0	0	0
ELK1--UXT	3	0	0	0	0	0	0
ELL--SUGP2	2	0	0	0	0	0	0
ELMO1--AOAH	16	0	0	0	0	0	0
ELOVL5--PTP4A1	4	0	0	0	0	0	0
EMC2--EIF3E	3	0	0	0	0	0	0
ENTPD3-AS1--EIF1B-AS1	2	0	0	0	0	0	0
EPB41L3--ZBTB14	2	0	0	0	0	0	0
EPB41L4A--NREP	9	0	0	0	0	0	0
EPHB1--CEP63	4	0	0	0	0	0	0
ERG--TTC3	2	0	0	0	0	0	0
ERI1--AC022784.5	5	0	0	0	0	0	0
ERMP1--KIAA2026	12	0	0	0	0	0	0
ERVK13-1--AC141586.1	3	0	0	0	0	0	0
EZH2--ZNF398	2	0	0	0	0	0	0
EZH2--ZNF777	2	0	0	0	0	0	0
FAM155B--EDA	9	0	0	0	0	0	0
FAM162B--ZUP1	2	0	0	0	0	0	0
FAM167A--AF131216.1	2	0	0	0	0	0	0
FAM230C--LINC01666	2	0	0	0	0	0	0
FAM234B--EMP1	9	0	0	0	0	0	0
FAM53B--CHST15	2	0	0	0	0	0	0
FARS2--AL136307.1	9	0	0	0	0	0	0
FASN--CBX4	2	0	0	0	0	0	0
FASTKD2--AC008269.1	2	0	0	0	0	0	0
FBRSL1--ANKLE2	2	0	0	0	0	0	0
FBRSL1--NOC4L	2	0	0	0	0	0	0
FBXL13--AC105052.5	10	0	0	0	0	0	0
FBXL5--AC098829.1	3	0	0	0	0	0	0
FBXL5--CPEB2	2	0	0	0	0	0	0
FBXO30--EPM2A	3	0	0	0	0	0	0
FBXW4--AC010789.1	2	0	0	0	0	0	0
FITM2--OSER1	26	0	0	0	0	0	0
FLT1--HMGB1	4	0	0	0	0	0	0
FLT3--HMGB1	2	0	0	0	0	0	0
FNBP1--SET	2	0	0	0	0	0	0
FOXO1--LINC00598	15	0	0	0	0	0	0
FOXO1--TPT1	2	0	0	0	0	0	0
FOXO1--ZMYM2	2	0	0	0	0	0	0
FP565260.2--PTMA	2	0	0	0	0	0	0
FP565260.2--SKI	2	0	0	0	0	0	0
FP565260.3--SIK1	2	0	0	0	0	0	0
FRYL--SLAIN2	4	0	0	0	0	0	0
FRYL--UBB	2	0	0	0	0	0	0
FSIP2-AS1--AC097500.1	5	0	0	0	0	0	0
FTCD--GSTM4	2	0	0	0	0	0	0
FUS--SETD1A	8	0	0	0	0	0	0
FUS--SF1	2	0	0	0	0	0	0
FUS--SNHG7	5	0	0	0	0	0	0
FUT10--TTI2	4	0	0	0	0	0	0
G3BP2--CCNG2	10	0	0	0	0	0	0
G3BP2--CCNI	7	0	0	0	0	0	0
G3BP2--CNOT6L	5	0	0	0	0	0	0
G3BP2--GRSF1	2	0	0	0	0	0	0
G3BP2--LEF1	4	0	0	0	0	0	0
GAK--MAEA	2	0	0	0	0	0	0
GALNT7--ING2	2	0	0	0	0	0	0
GATD3A--SUMO3	4	0	0	0	0	0	0
GATD3B--RBM38	2	0	0	0	0	0	0
GATD3B--ZADH2	2	0	0	0	0	0	0
GDAP1--MIR2052HG	13	0	0	0	0	0	0
GDNF-AS1--LINC02119	2	0	0	0	0	0	0
GHR--CCDC152	2	0	0	0	0	0	0
GNA15--IGH@-ext	2	0	0	0	0	0	0
GNA15--MOB3A	3	0	0	0	0	0	0
GNAQ--GNA14	11	0	0	0	0	0	0
GNG10--UGCG	78	0	0	0	0	0	0
GOLGA2P5--AC010203.1	13	0	0	0	0	0	0
GOLGA3--CHFR	2	0	0	0	0	0	0
GPR135--AL121694.1	2	0	0	0	0	0	0
GPR135--CCDC175	8	0	0	0	0	0	0
GPR137B--EDARADD	4	0	0	0	0	0	0
GPR141--NME8	13	0	0	0	0	0	0
GPR149--DHX36	6	0	0	0	0	0	0
GRAMD4--BRD1	3	0	0	0	0	0	0
GRAP--UBB	2	0	0	0	0	0	0
GRK2--CFL1	3	0	0	0	0	0	0
GRK2--SET	2	0	0	0	0	0	0
GRK2--SF1	3	0	0	0	0	0	0
GRK3--MYO18B	2	0	0	0	0	0	0
GSDME--AC003093.1	2	0	0	0	0	0	0
GSE1--KLHL36	3	0	0	0	0	0	0
GSE1--SLC7A5	5	0	0	0	0	0	0
GTDC1--ZEB2	3	0	0	0	0	0	0
GTF2IP11--AC024405.2	2	0	0	0	0	0	0
GTF2IP14--AC073210.1	10	0	0	0	0	0	0
GTF2IP23--AC027644.1	3	0	0	0	0	0	0
GUK1--ARF1	7	0	0	0	0	0	0
GUSBP1--AC091946.1	4	0	0	0	0	0	0
GUSBP11--GUSBP3	2	0	0	0	0	0	0
H6PD--SPSB1	2	0	0	0	0	0	0
HAND2-AS1--LINC02269	3	0	0	0	0	0	0
HCG18--TRIM26	2	0	0	0	0	0	0
HDAC5--UBTF	3	0	0	0	0	0	0
HELQ--ABRAXAS1	3	0	0	0	0	0	0
HIC2--PI4KA	5	0	0	0	0	0	0
HIF1A--PPM1A	2	0	0	0	0	0	0
HIF1A--PRKCH	6	0	0	0	0	0	0
HIVEP1--PTP4A1	2	1	0	0	0	1	0
HIVEP1--SYNCRIP	2	0	0	0	0	0	0
HLA-S--HLA-A	27	0	0	0	0	0	0
HMGA2-AS1--RPSAP52	8	0	0	0	0	0	0
HMGB1--ZMYM2	2	0	0	0	0	0	0
HMGB2--CCNG2	2	0	0	0	0	0	0
HMGN2--STMN1	5	0	0	0	0	0	0
HNRNPA2B1--DDX5	3	0	0	0	0	0	0
HNRNPK--ANP32B	2	0	0	0	0	0	0
HNRNPK--EEF1A1	3	0	0	0	0	0	0
HNRNPK--NFIL3	2	0	0	0	0	0	0
HNRNPK--TLE4	3	0	0	0	0	0	0
HNRNPK--UBQLN1	3	0	0	0	0	0	0
HNRNPU--ZBTB18	2	0	0	0	0	0	0
HOOK3--HGSNAT	2	0	0	0	0	0	0
HOOK3--KAT6A	9	0	0	0	0	0	0
HOXC10--AC023794.1	7	0	0	0	0	0	0
HOXC10--LINC02381	7	0	0	0	0	0	0
HOXC6--AC023794.1	7	0	0	0	0	0	0
HOXC6--LINC02381	4	0	0	0	0	0	0
HOXC9--AC023794.1	2	0	0	0	0	0	0
HOXC9--LINC02381	2	0	0	0	0	0	0
HP1BP3--CDC42	2	0	0	0	0	0	0
HRH1--ATG7	9	0	0	0	0	0	0
HSD17B6--AC121758.1	2	0	0	0	0	0	0
HSDL2--KIAA1958	6	0	0	0	0	0	0
HYDIN--AC239809.3	6	0	0	0	0	0	0
IGH@-ext--CASC11	2	0	0	0	0	0	0
IGL-@-ext--FLOT2	2	0	0	0	0	0	0
IGLL5--DDX17	2	0	0	0	0	0	0
IGLL5--XKR6	2	0	0	0	0	0	0
IGLVI-70--IGL@-ext	3	0	0	0	0	0	0
IGSF5--PCP4	29	0	0	0	0	0	0
IKBKG--HMGB3	3	0	0	0	0	0	0
IL17RD--ARHGEF3	5	0	0	0	0	0	0
IL3RA--ZBED1	2	0	0	0	0	0	0
IL7--AC068700.2	5	0	0	0	0	0	0
ING1--IRS2	3	0	0	0	0	0	0
INO80D--NDUFS1	2	0	0	0	0	0	0
INPP5A--ZNF511	2	0	0	0	0	0	0
IRS2--ING1	2	0	0	0	0	0	0
ISCA1--GOLM1	22	0	0	0	0	0	0
ITGB2--SUMO3	6	0	0	0	0	0	0
JAK3--RN7SL2	4	0	0	0	0	0	0
JARID2--HIVEP1	4	0	0	0	0	0	0
JARID2--PTP4A1	2	0	0	0	0	0	0
KANSL1--ARL17A	28	0	0	0	0	0	0
KANSL1--ARL17B	18	2	0	0	0	1	0
KANSL1--LRRC37A	5	0	0	0	0	0	0
KANSL1--LRRC37A2	8	0	0	0	0	0	0
KANSL1L--ACADL	13	0	0	0	0	0	0
KCNK2--AC099563.2	2	0	0	0	0	0	0
KCNMB2-AS1--ZMAT3	32	0	0	0	0	0	0
KDM4C--UHRF2	6	0	0	0	0	0	0
KDM7A--MKRN1	5	0	0	0	0	0	0
KHDRBS2-OT--KHDRBS2	17	0	0	0	0	0	0
KIAA0232--TBC1D14	4	0	0	0	0	0	0
KIAA0825--FAM172A	4	0	0	0	0	0	0
KIAA1958--SNX30	8	0	0	0	0	0	0
KLF10--AZIN1	12	0	0	0	0	0	0
KLF10--YWHAZ	12	0	0	0	0	0	0
KLF12--LINC00393	4	0	0	0	0	0	0
KLHL3--SPOCK1	3	0	0	0	0	0	0
KPNA4--TIPARP	2	0	0	0	0	0	0
KRBOX4--CHST7	2	0	0	0	0	0	0
KRTAP5-AS1--AP000867.5	5	2	0	0	0	2	0
L3HYPDH--CCDC175	5	0	0	0	0	0	0
LAMTOR5-AS1--RBM15	12	0	0	0	0	0	0
LAPTM5--PUM1	2	0	0	0	0	0	0
LAPTM5--ZNF511	2	0	0	0	0	0	0
LARS2--LIMD1	12	0	0	0	0	0	0
LATS2--HMGB1	2	0	0	0	0	0	0
LATS2--ZMYM2	11	0	0	0	0	0	0
LBH--LINC01936	20	0	0	0	0	0	0
LDLRAD3--PRR5L	57	0	0	0	0	0	0
LEPROT--LEPR	124	0	0	0	0	0	0
LFNG--MAD1L1	2	0	0	0	0	0	0
LHFPL3--AC007384.1	5	0	0	0	0	0	0
LILRB1--AC245884.12	3	0	0	0	0	0	0
LINC-PINT--GNAS	2	0	0	0	0	0	0
LINC-PINT--PTP4A1	2	0	0	0	0	0	0
LINC-PINT--ZNF800	2	0	0	0	0	0	0
LINC00032--EQTN	4	0	0	0	0	0	0
LINC00271--PDE7B	14	0	0	0	0	0	0
LINC00354--SOX1-OT	7	0	0	0	0	0	0
LINC00402--AL353660.1	15	0	0	0	0	0	0
LINC00472--AL589935.1	35	0	0	0	0	0	0
LINC00486--LINC01982	2	0	0	0	0	0	0
LINC00578--LINC02015	4	0	0	0	0	0	0
LINC00618--VRK1	10	0	0	0	0	0	0
LINC00630--Z68871.1	4	0	0	0	0	0	0
LINC00649--MRPS6	2	0	0	0	0	0	0
LINC00649--SLC5A3	4	0	0	0	0	0	0
LINC00670--MYOCD	4	0	0	0	0	0	0
LINC00840--LINC00841	16	0	0	0	0	0	0
LINC00869--SEC22B3	23	0	0	0	0	0	0
LINC01013--AL021408.1	3	0	0	0	0	0	0
LINC01031--AL138778.1	14	0	0	0	0	0	0
LINC01094--AC098818.1	6	0	0	0	0	0	0
LINC01128--RPL23AP45	3	0	0	0	0	0	0
LINC01135--LINC01358	6	0	0	0	0	0	0
LINC01145--SRGAP2	16	0	0	0	0	0	0
LINC01145--SRGAP2B	28	0	0	0	0	0	0
LINC01151--SMILR	2	0	0	0	0	0	0
LINC01160--TMIGD3	2	0	0	0	0	0	0
LINC01176--ZNRF2	18	0	0	0	0	0	0
LINC01222--MIR181A1HG	4	0	0	0	0	0	0
LINC01237--AC003102.1	2	0	0	0	0	0	0
LINC01237--GNAS	2	0	0	0	0	0	0
LINC01237--ING5	7	0	0	0	0	0	0
LINC01237--NR3C1	2	0	0	0	0	0	0
LINC01237--THAP4	2	0	0	0	0	0	0
LINC01250--AC019118.2	3	0	0	0	0	0	0
LINC01252--ETV6	5	0	0	0	0	0	0
LINC01315--TCF20	29	0	0	0	0	0	0
LINC01359--JAK1	27	1	0	0	0	0	0
LINC01471--LINC02016	2	0	0	0	0	0	0
LINC01483--LINC01497	2	0	0	0	0	0	0
LINC01600--AL359852.2	2	0	0	0	0	0	0
LINC01699--CACNA1E	2	0	0	0	0	0	0
LINC01705--LINC01655	5	0	0	0	0	0	0
LINC01705--LINC02257	13	0	0	0	0	0	0
LINC01776--SNX7	2	0	0	0	0	0	0
LINC01798--LINC01799	5	0	0	0	0	0	0
LINC01812--AC007422.2	10	0	0	0	0	0	0
LINC01814--LINC00299	9	1	0	0	0	0	0
LINC01901--MIR924HG	4	0	0	0	0	0	0
LINC01909--SOCS6	3	0	0	0	0	0	0
LINC01933--AC008571.2	2	0	0	0	0	0	0
LINC01934--ITGA4	10	0	0	0	0	0	0
LINC02050--LINC02027	3	0	0	0	0	0	0
LINC02058--AC124854.1	2	0	0	0	0	0	0
LINC02082--EGFEM1P	5	0	0	0	0	0	0
LINC02119--GDNF-AS1	3	0	0	0	0	0	0
LINC02125--AC106729.1	8	0	0	0	0	0	0
LINC02145--MED10	3	0	0	0	0	0	0
LINC02159--ATP10B	4	0	0	0	0	0	0
LINC02200--APC	3	0	0	0	0	0	0
LINC02226--AC091912.3	6	0	0	0	0	0	0
LINC02246--NRIP1	11	0	0	0	0	0	0
LINC02257--DUSP10	3	0	0	0	0	0	0
LINC02327--AL135878.1	2	0	0	0	0	0	0
LINC02384--MDM1	12	0	0	0	0	0	0
LINC02391--BTG1	2	0	0	0	0	0	0
LINC02391--LINC01619	2	0	0	0	0	0	0
LINC02428--AC105460.2	2	0	0	0	0	0	0
LINC02435--LINC01091	4	0	0	0	0	0	0
LINC02449--AC092745.2	3	0	0	0	0	0	0
LINC02643--NEBL	3	0	0	0	0	0	0
LINC02645--LINC00701	4	0	0	0	0	0	0
LIX1-AS1--LINC01340	17	0	0	0	0	0	0
LMCD1-AS1--AC077690.1	2	0	0	0	0	0	0
LMO1--RIC3	3	0	0	0	0	0	0
LPP--TPRG1	4	0	0	0	0	0	0
LRCH4--AC003102.1	2	0	0	0	0	0	0
LRRC37A--NSF	9	0	0	0	0	0	0
LRRC37A--NSFP1	4	0	0	0	0	0	0
LRRC37A2--KANSL1	2	0	0	0	0	0	0
LRRC52-AS1--RXRG	2	0	0	0	0	0	0
LRRC8A--SET	2	0	0	0	0	0	0
LRRC8B--LRRC8C	40	0	0	0	0	0	0
LRRC8D--ZNF326	2	0	0	0	0	0	0
LRRN1--AC023480.1	2	0	0	0	0	0	0
LSP1--CD81	2	0	0	0	0	0	0
LY96--AC087627.1	5	0	0	0	0	0	0
LYPD6--AC007364.1	3	0	0	0	0	0	0
LYRM4--AL359643.2	25	0	0	0	0	0	0
LYRM4--RPP40	2	0	0	0	0	0	0
MACC1--AC005062.1	5	0	0	0	0	0	0
MAD1L1--MAFK	3	0	0	0	0	0	0
MAD1L1--PDGFA	2	0	0	0	0	0	0
MAEA--CTBP1	7	0	0	0	0	0	0
MAF--AC092376.1	59	0	0	0	0	0	0
MAFF--TPTEP2-CSNK1E	2	0	0	0	0	0	0
MAFK--ACTB	2	0	0	0	0	0	0
MAFK--PDGFA	3	0	0	0	0	0	0
MALAT1--RPPH1	2	0	0	0	0	0	0
MALRD1--PLXDC2	30	0	0	0	0	0	0
MAML3--CCNG2	2	0	0	0	0	0	0
MAML3--ELF2	2	0	0	0	0	0	0
MAML3--SETD7	2	0	0	0	0	0	0
MANBA--UBE2D3	4	0	0	0	0	0	0
MAPK8IP3--UBE2I	3	0	0	0	0	0	0
MARCH3--C5orf63	2	0	0	0	0	0	0
MATR3--FAM13B	2	0	0	0	0	0	0
MATR3--NR3C1	2	0	0	0	0	0	0
MBOAT2--KIDINS220	2	0	0	0	0	0	0
MBP--CTDP1	8	0	0	0	0	0	0
MBP--DIPK1C	2	0	0	0	0	0	0
MBP--KLHL24	2	0	0	0	0	0	0
MBP--NFATC1	4	0	0	0	0	0	0
MBP--PQLC1	9	0	0	0	0	0	0
MBP--TGIF1	3	0	0	0	0	0	0
MBP--ZADH2	3	0	0	0	0	0	0
MBP--ZCCHC2	2	0	0	0	0	0	0
MBP--ZNF236	4	0	0	0	0	0	0
MBP--ZNF516	2	0	0	0	0	0	0
MCM9--CEP85L	3	0	0	0	0	0	0
MED16--CNN2	2	0	0	0	0	0	0
MED16--KLF16	2	0	0	0	0	0	0
MED6--AL357153.2	2	0	0	0	0	0	0
MEGF6--SKI	4	0	0	0	0	0	0
METRNL--TBCD	2	0	0	0	0	0	0
MFSD1--IQCJ-SCHIP1	2	0	0	0	0	0	0
MFSD14A--HIPK1	2	0	0	0	0	0	0
MFSD14B--AL691447.2	8	0	0	0	0	0	0
MFSD14C--ZNF510	9	0	0	0	0	0	0
MGMT--EBF3	2	0	0	0	0	0	0
MGST1--AC007529.2	15	0	0	0	0	0	0
MIA2--AL049828.1	10	0	0	0	0	0	0
MIR100HG--DNM3OS	7	0	0	0	0	0	0
MIR17HG--GPC5	2	0	0	0	0	0	0
MIR302CHG--FN1	2	0	0	0	0	0	0
MIR302CHG--GNAS	2	0	0	0	0	0	0
MIR4435-2HG--AC083899.1	13	0	0	0	0	0	0
MIR4713HG--GLDN	9	0	0	0	0	0	0
MIR548XHG--TMPRSS15	2	0	0	0	0	0	0
MIS18A--LINC00159	3	0	0	0	0	0	0
MKRN7P--ZNF334	9	0	0	0	0	0	0
MMP24OS--EDEM2	28	0	0	0	0	0	0
MNAT1--SLC38A6	30	0	0	0	0	0	0
MOB1B--GRSF1	2	0	0	0	0	0	0
MOB3A--GNA15	4	0	0	0	0	0	0
MOB3A--IGH@-ext	3	0	0	0	0	0	0
MRPL45P2--AC068234.2	4	0	0	0	0	0	0
MRPS28--AC036214.1	2	0	0	0	0	0	0
MSR1--AC011586.2	6	0	0	0	0	0	0
MTM1--HMGB3	2	0	0	0	0	0	0
MTMR8--ASB12	14	0	0	0	0	0	0
MTNR1A--F11-AS1	3	0	0	0	0	0	0
MYH9--EIF4ENIF1	2	0	0	0	0	0	0
MYH9--TPTEP2-CSNK1E	2	0	0	0	0	0	0
MYO18A--ACTG1	3	0	0	0	0	0	0
N4BP2L1--HMGB1	5	0	0	0	0	0	0
N4BP2L1--ZMYM2	2	0	0	0	0	0	0
N6AMT1--AF165147.1	2	0	0	0	0	0	0
NAXD--ING1	2	0	0	0	0	0	0
NCOA2--YWHAZ	2	0	0	0	0	0	0
NCOR1P2--KCNJ12	2	0	0	0	0	0	0
NCOR2--UBC	14	0	0	0	0	0	0
NDUFV3--PKNOX1	36	0	0	0	0	0	0
NEDD1--CFAP54	5	0	0	0	0	0	0
NEIL1--C15orf39	3	0	0	0	0	0	0
NEK10--SLC4A7	2	0	0	0	0	0	0
NFATC1--CTDP1	7	0	0	0	0	0	0
NFATC1--PQLC1	5	0	0	0	0	0	0
NFIA-AS2--AC099792.1	6	0	0	0	0	0	0
NLGN4X--AC110995.1	11	0	0	0	0	0	0
NME9--DBR1	2	0	0	0	0	0	0
NNMT--RBM7	4	0	0	0	0	0	0
NOC4L--FBRSL1	5	0	0	0	0	0	0
NOL4L--ASXL1	8	0	0	0	0	0	0
NOP53--DHX34	5	0	0	0	0	0	0
NR3C1--FEM1C	2	0	0	0	0	0	0
NREP--HMGN1P13	7	0	0	0	0	0	0
NRIP1--LINC02246	121	0	0	0	0	0	0
NRL--DHRS4-AS1	53	0	0	0	0	0	0
NSF--LRRC37A3	2	0	0	0	0	0	0
NTN1--STX8	4	0	0	0	0	0	0
NUDCD3--CAMK2B	3	0	0	0	0	0	0
NUDT11--AC233976.1	4	0	0	0	0	0	0
NUDT21--BBS2	4	0	0	0	0	0	0
NUP35--AC021851.2	2	0	0	0	0	0	0
NUTM2A-AS1--MINPP1	3	0	0	0	0	0	0
OAZ1--AC004156.1	3	0	0	0	0	0	0
OAZ1--DOT1L	6	0	0	0	0	0	0
OAZ1--KLF16	7	0	0	0	0	0	0
OAZ1--REXO1	3	0	0	0	0	0	0
OAZ1--RPS15	5	0	0	0	0	0	0
OAZ1--SGTA	3	0	0	0	0	0	0
OAZ1--TCF3	4	0	0	0	0	0	0
OCA2--AC021979.2	14	0	0	0	0	0	0
OCLN--AC140134.1	2	0	0	0	0	0	0
OPRD1--EPB41	4	0	0	0	0	0	0
OR51S1--TP53I11	40	0	0	0	0	0	0
P2RY8--AKAP17A	6	0	0	0	0	0	0
P2RY8--ASMTL	2	0	0	0	0	0	0
P2RY8--BX890604.2	2	0	0	0	0	0	0
P2RY8--CD99	4	0	0	0	0	0	0
P2RY8--CD99P1	2	0	0	0	0	0	0
P2RY8--DHRSX	4	0	0	0	0	0	0
P2RY8--HMGB1	2	0	0	0	0	0	0
P2RY8--IGH@-ext	2	0	0	0	0	0	0
P2RY8--IL3RA	5	0	0	0	0	0	0
P2RY8--PRKX	2	0	0	0	0	0	0
P2RY8--ZBED1	3	0	0	0	0	0	0
PABPC1--KLF10	2	0	0	0	0	0	0
PACSIN2--BRD1	2	0	0	0	0	0	0
PACSIN2--FGD5-AS1	2	0	0	0	0	0	0
PAIP2--MATR3	5	0	0	0	0	0	0
PAIP2--NR3C1	2	0	0	0	0	0	0
PAMR1--SLC1A2	8	0	0	0	0	0	0
PANCR--AC098798.1	8	0	0	0	0	0	0
PARGP1--AGAP4	3	0	0	0	0	0	0
PAUPAR--RCN1	10	0	0	0	0	0	0
PAWR--AC027288.3	8	0	0	0	0	0	0
PCAT18--AC090206.1	2	0	0	0	0	0	0
PCAT18--KCTD1	6	0	0	0	0	0	0
PCDH7--LINC02497	2	0	0	0	0	0	0
PCDHA10--PCDHAC2	17	0	0	0	0	0	0
PCDHA11--PCDHAC2	18	0	0	0	0	0	0
PCDHA12--PCDHAC2	2	0	0	0	0	0	0
PCDHA2--PCDHAC2	6	0	0	0	0	0	0
PCDHA3--PCDHAC2	5	0	0	0	0	0	0
PCDHA4--PCDHAC2	17	0	0	0	0	0	0
PCDHA6--PCDHAC2	10	0	0	0	0	0	0
PCDHGA2--PCDHGC5	7	0	0	0	0	0	0
PCDHGA3--PCDHGC5	3	0	0	0	0	0	0
PCDHGA4--PCDHGC5	5	0	0	0	0	0	0
PCDHGA5--PCDHGC5	3	0	0	0	0	0	0
PCDHGA6--PCDHGC5	14	0	0	0	0	0	0
PCDHGB1--PCDHGC5	20	0	0	0	0	0	0
PCDHGB2--PCDHGC5	30	0	0	0	0	0	0
PCDHGB3--PCDHGC5	5	0	0	0	0	0	0
PCED1B--AC008083.2	2	0	0	0	0	0	0
PCMTD1--PXDNL	7	0	0	0	0	0	0
PCP4--IGSF5	4	0	0	0	0	0	0
PCTP--ANKFN1	2	0	0	0	0	0	0
PDK1--RAPGEF4	2	0	0	0	0	0	0
PDS5B--ZMYM2	3	0	0	0	0	0	0
PFKFB3--KLF6	2	0	0	0	0	0	0
PFKFB3--LINC02649	96	0	0	0	0	0	0
PFKFB3--RBM17	6	0	0	0	0	0	0
PFKFB3--SFMBT2	4	0	0	0	0	0	0
PFKL--SUMO3	7	0	0	0	0	0	0
PFKP--KLF6	6	0	0	0	0	0	0
PHF21A--GLIS2	2	2	0	1	0	2	0
PHF3--PTP4A1	6	0	0	0	0	0	0
PHOSPHO2--SSB	2	0	0	0	0	0	0
PIAS2--ST8SIA5	19	0	0	0	0	0	0
PICALM--SYTL2	3	0	0	0	0	0	0
PID1--LINC01807	2	0	0	0	0	0	0
PIGN--RNF152	3	0	0	0	0	0	0
PIGR--RN7SL5P	3	0	0	0	0	0	0
PIM3--BRD1	6	0	0	0	0	0	0
PIM3--TRABD	2	0	0	0	0	0	0
PISD--EIF4ENIF1	4	0	0	0	0	0	0
PITX2--AC098798.1	5	0	0	0	0	0	0
PLCH1--AC108729.3	2	0	0	0	0	0	0
PLEKHG1--PNRC1	4	0	0	0	0	0	0
PLEKHG1--PTP4A1	3	0	0	0	0	0	0
PLGLB2--AC125232.2	2	0	0	0	0	0	0
PLPP4--AC023282.1	10	0	0	0	0	0	0
PLXNB2--BRD1	2	0	0	0	0	0	0
PMS2P1--CASTOR3	2	0	0	0	0	0	0
POC1B--DUSP6	20	0	0	0	0	0	0
POLD3--RNF169	4	0	0	0	0	0	0
POLE--ANKLE2	6	0	0	0	0	0	0
POM121C--ZP3	19	0	0	0	0	0	0
POTEKP--AC093838.1	3	0	0	0	0	0	0
PPCDC--C15orf39	17	0	0	0	0	0	0
PPP1R16B--ASXL1	2	0	0	0	0	0	0
PPP2R2D--JAKMIP3	8	0	0	0	0	0	0
PPP4R3B--CCDC88A	16	0	0	0	0	0	0
PQLC1--CTDP1	6	0	0	0	0	0	0
PRKCH--AL355916.1	37	0	0	0	0	0	0
PRR16--AC114284.1	33	0	0	0	0	0	0
PRRG1--LANCL3	3	0	0	0	0	0	0
PRRT3-AS1--CRELD1	5	0	0	0	0	0	0
PSMA3-AS1--ARMH4	21	0	0	0	0	0	0
PSPC1--MRPS31P2	25	0	0	0	0	0	0
PSPC1--ZMYM2	13	0	0	0	0	0	0
PSPC1--ZMYM5	51	0	0	0	0	0	0
PTBP1--KLF16	2	0	0	0	0	0	0
PTBP1--KLF2	2	0	0	0	0	0	0
PTBP1--TCF3	3	0	0	0	0	0	0
PTBP1--TMEM259	2	0	0	0	0	0	0
PTBP1--ZBTB7A	2	0	0	0	0	0	0
PTCHD4--AL353138.1	19	0	0	0	0	0	0
PTMA--CXCR4	3	0	0	0	0	0	0
PTN--AC009264.1	2	0	0	0	0	0	0
PTN--AC078842.1	3	0	0	0	0	0	0
PTPRK--L3MBTL3	2	0	0	0	0	0	0
PTS--AP002884.1	20	0	0	0	0	0	0
PXDC1--AL033523.1	2	0	0	0	0	0	0
PXT1--STK38	4	0	0	0	0	0	0
RAB38--AP000676.5	10	0	0	0	0	0	0
RAB39A--CUL5	14	0	0	0	0	0	0
RAB4B-EGLN2--CYP2B7P	6	0	0	0	0	0	0
RAB7A--KLHL24	2	0	0	0	0	0	0
RAD18--OXTR	5	0	0	0	0	0	0
RASA3--ING1	4	0	0	0	0	0	0
RASSF8--SSPN	13	0	0	0	0	0	0
RB1--ITM2B	6	0	0	0	0	0	0
RBM14-RBM4--C11orf80	6	0	0	0	0	0	0
RBM27--NR3C1	2	0	0	0	0	0	0
RCL1--JAK2	22	0	0	0	0	0	0
RCN3--FCGRT	2	0	0	0	0	0	0
RDH10--RN7SL2	3	0	0	0	0	0	0
RDH10--RN7SL5P	2	0	0	0	0	0	0
REV3L--FYN	2	0	0	0	0	0	0
RHBDD1--AC010735.2	11	0	0	0	0	0	0
RHOA--KLHL24	2	0	0	0	0	0	0
RHOA--QRICH1	7	0	0	0	0	0	0
RIMBP2--CHMP1A	3	0	0	0	0	0	0
RMDN2--CYP1B1-AS1	3	0	0	0	0	0	0
RN7SK--RN7SL1	3	0	0	0	0	0	0
RN7SK--SNORD3A	3	0	0	0	0	0	0
RN7SK--SNORD3D	2	0	0	0	0	0	0
RN7SKP71--RN7SKP48	2	0	0	0	0	0	0
RN7SL1--ATP1B2	2	0	0	0	0	0	0
RN7SL1--RN7SK	6	0	0	0	0	0	0
RN7SL1--RPPH1	5	0	0	0	0	0	0
RN7SL1--SNHG29	13	0	0	0	0	0	0
RN7SL1--TP53	3	0	0	0	0	0	0
RN7SL2--ATP1B2	2	0	0	0	0	0	0
RN7SL2--HBA2	2	0	0	0	0	0	0
RN7SL2--RN7SK	10	0	0	0	0	0	0
RN7SL2--RPPH1	5	0	0	0	0	0	0
RN7SL2--SNHG29	3	0	0	0	0	0	0
RN7SL3--RN7SL291P	4	0	0	0	0	0	0
RN7SL3--SNHG29	2	0	0	0	0	0	0
RN7SL3--TP53	4	0	0	0	0	0	0
RN7SL4P--RN7SL173P	10	0	0	0	0	0	0
RN7SL4P--TP53	2	0	0	0	0	0	0
RN7SL5P--SNHG29	5	0	0	0	0	0	0
RNASET2--RPS6KA2	3	0	0	0	0	0	0
RNF115--PDZK1	4	0	0	0	0	0	0
RNF13--AC117386.2	3	0	0	0	0	0	0
RNF152--AC105094.2	16	0	0	0	0	0	0
RNF216--ACTB	5	0	0	0	0	0	0
RNF217--TPD52L1	2	0	0	0	0	0	0
RNU6-13P--SNORD3A	4	0	0	0	0	0	0
RNU6-13P--SNORD3D	7	0	0	0	0	0	0
RPL36--ZBTB7A	2	0	0	0	0	0	0
RPPH1--RN7SL1	2	0	0	0	0	0	0
RPS15A--AC136431.2	2	0	0	0	0	0	0
RPS18P9--GINM1	2	0	0	0	0	0	0
RRAGD--PNRC1	3	0	0	0	0	0	0
RRM2--KLF11	3	0	0	0	0	0	0
RUNX2--SUPT3H	2	0	0	0	0	0	0
RXRA--BRD3	2	0	0	0	0	0	0
SAA4--SAA1	7	0	0	0	0	0	0
SAMD5--AL033504.1	14	0	0	0	0	0	0
SAMD5--SASH1	29	0	0	0	0	0	0
SAMM50--PARVB	5	0	0	0	0	0	0
SAMMSON--AC104633.2	3	0	0	0	0	0	0
SBNO1--KMT5A	4	0	0	0	0	0	0
SBNO2--RPS15	2	0	0	0	0	0	0
SCAMP4--KLF16	2	0	0	0	0	0	0
SCARB1--UBC	4	0	0	0	0	0	0
SCARNA10--RN7SK	2	0	0	0	0	0	0
SCARNA10--RNU4-2	3	0	0	0	0	0	0
SCARNA10--RNU5B-1	2	0	0	0	0	0	0
SCD5--TMEM150C	6	0	0	0	0	0	0
SCHLAP1--UBE2E3	12	0	0	0	0	0	0
SCNN1D--LINC01786	3	0	0	0	0	0	0
SDCCAG8--AKT3	5	0	0	0	0	0	0
SDCCAG8--CEP170	2	0	0	0	0	0	0
SDHAF4--SMAP1	3	0	0	0	0	0	0
SDHAP3--AC026412.1	7	0	0	0	0	0	0
SEC24B-AS1--COL25A1	3	0	0	0	0	0	0
SEC61A2--DHTKD1	2	0	0	0	0	0	0
SEM1--SLC25A13	2	0	0	0	0	0	0
SEMA6A--CHD1	2	0	0	0	0	0	0
SEMA6A--FEM1C	10	0	0	0	0	0	0
SEMA6A--NR3C1	5	0	0	0	0	0	0
SEMA6A-AS1--COMMD10	5	0	0	0	0	0	0
SENP3-EIF4A1--AC003102.1	2	0	0	0	0	0	0
SENP3-EIF4A1--CBX4	2	0	0	0	0	0	0
SENP3-EIF4A1--CIC	2	0	0	0	0	0	0
SENP3-EIF4A1--EIF5A	5	0	0	0	0	0	0
SENP3-EIF4A1--GNAS	2	0	0	0	0	0	0
SENP3-EIF4A1--KDM6B	2	0	0	0	0	0	0
SENP3-EIF4A1--KLF2	2	0	0	0	0	0	0
SENP3-EIF4A1--MNT	2	0	0	0	0	0	0
SENP3-EIF4A1--TCF3	2	0	0	0	0	0	0
SENP3-EIF4A1--UBE2I	2	0	0	0	0	0	0
SEPT7P2--PSPH	2	0	0	0	0	0	0
SERPINI2--WDR49	3	0	0	0	0	0	0
SF1--HNRNPH3	2	0	0	0	0	0	0
SF1--ILF2	2	0	0	0	0	0	0
SF1--RBM3	2	0	0	0	0	0	0
SF1--RBM4	2	0	0	0	0	0	0
SF1--TIAL1	3	0	0	0	0	0	0
SFSWAP--ANKLE2	3	0	0	0	0	0	0
SFSWAP--BCL7A	2	0	0	0	0	0	0
SH3BP2--MAEA	2	0	0	0	0	0	0
SH3GL3--ADAMTSL3	2	0	0	0	0	0	0
SH3TC1--TADA2B	3	0	0	0	0	0	0
SH3TC1--TBC1D14	4	0	0	0	0	0	0
SH3TC1--WFS1	3	0	0	0	0	0	0
SHISA9--U91319.1	34	0	0	0	0	0	0
SHOC2--RN7SL2	2	0	0	0	0	0	0
SHPRH--FBXO30	3	0	0	0	0	0	0
SHROOM2--WWC3	6	0	0	0	0	0	0
SIN3A--C15orf39	4	0	0	0	0	0	0
SINHCAF--DYRK2	2	0	0	0	0	0	0
SINHCAF--UBC	2	0	0	0	0	0	0
SLAIN2--SLC10A4	2	0	0	0	0	0	0
SLC12A7--CLPTM1L	3	0	0	0	0	0	0
SLC16A1-AS1--LRIG2	3	0	0	0	0	0	0
SLC16A12--LIPA	3	0	0	0	0	0	0
SLC16A3--METRNL	2	0	0	0	0	0	0
SLC19A1--SUMO3	4	0	0	0	0	0	0
SLC25A32--BAALC-AS1	24	0	0	0	0	0	0
SLC28A1--PDE8A	3	0	0	0	0	0	0
SLC35G2--NCK1	13	0	0	0	0	0	0
SLC36A1--AC011374.1	2	0	0	0	0	0	0
SLC38A6--MNAT1	3	0	0	0	0	0	0
SLC7A14-AS1--AC061708.1	5	0	0	0	0	0	0
SLC7A5--CBFA2T3	2	0	0	0	0	0	0
SLC7A5--GSE1	2	0	0	0	0	0	0
SLC7A5--SMG1P1	47	0	0	0	0	0	0
SLC7A5--ZFPM1	2	0	0	0	0	0	0
SMARCA1--AL008633.1	16	0	0	0	0	0	0
SMARCA2--HNRNPK	2	0	0	0	0	0	0
SMARCA2--UHRF2	5	0	0	0	0	0	0
SMARCA2--VLDLR	2	0	0	0	0	0	0
SMC5-AS1--MAMDC2-AS1	65	0	0	0	0	0	0
SMG1--NPIPB13	6	0	0	0	0	0	0
SNHG16--RN7SL5P	2	0	0	0	0	0	0
SNHG31--AC072062.1	10	0	0	0	0	0	0
SNORD3A--RN7SK	16	0	0	0	0	0	0
SNORD3A--RN7SL1	7	0	0	0	0	0	0
SNORD3A--RN7SL2	2	0	0	0	0	0	0
SNORD3A--RPPH1	7	0	0	0	0	0	0
SNORD3C--RN7SK	9	0	0	0	0	0	0
SNORD3C--RN7SL1	4	0	0	0	0	0	0
SNORD3C--RPPH1	5	0	0	0	0	0	0
SNORD3D--RN7SK	11	0	0	0	0	0	0
SNORD3D--RN7SL1	6	0	0	0	0	0	0
SNORD3D--RN7SL2	8	0	0	0	0	0	0
SNORD3D--RPPH1	6	0	0	0	0	0	0
SNX2--FEM1C	3	0	0	0	0	0	0
SNX30--KIAA1958	2	0	0	0	0	0	0
SOCS2--CRADD	2	0	0	0	0	0	0
SOCS5--LINC01119	37	0	0	0	0	0	0
SOCS5--TTC7A	6	0	0	0	0	0	0
SOS1--CDKL4	2	0	0	0	0	0	0
SOS2--L2HGDH	2	0	0	0	0	0	0
SPATA22--AC087498.2	4	0	0	0	0	0	0
SPIN1--ANP32B	2	0	0	0	0	0	0
SPIN1--DAPK1	3	0	0	0	0	0	0
SPIN1--HNRNPK	6	0	0	0	0	0	0
SPIN1--NFIL3	2	0	0	0	0	0	0
SPIN1--NXNL2	4	0	0	0	0	0	0
SPON1-AS1--RRAS2	2	0	0	0	0	0	0
SPON2--CTBP1	2	0	0	0	0	0	0
SPRY4-AS1--LINC01844	3	0	0	0	0	0	0
SPSB4--PXYLP1	33	0	0	0	0	0	0
SRSF9--ANKLE2	5	0	0	0	0	0	0
SRSF9--KDM2B	2	0	0	0	0	0	0
SS18L1--ADRM1	6	0	0	0	0	0	0
SS18L1--RBM38	2	0	0	0	0	0	0
SS18L1--TAF4	6	0	0	0	0	0	0
SSBP2--ASXL1	2	0	0	0	0	0	0
SSBP2--B2M	2	0	0	0	0	0	0
SSBP2--CHD1	8	0	0	0	0	0	0
SSBP2--FEM1C	3	0	0	0	0	0	0
SSBP2--NR3C1	7	0	0	0	0	0	0
SSUH2--OXTR	2	0	0	0	0	0	0
ST3GAL1--AGO2	7	0	0	0	0	0	0
ST3GAL1--AZIN1	3	0	0	0	0	0	0
ST3GAL1--NDRG1	12	0	0	0	0	0	0
ST6GALNAC5--AL035409.1	4	0	0	0	0	0	0
STEAP1--RAPGEF5	4	0	0	0	0	0	0
STEAP1B--RAPGEF5	8	0	0	0	0	0	0
STK33--LMO1	2	0	0	0	0	0	0
STX18-AS1--AC092437.1	25	0	0	0	0	0	0
STX18-AS1--MSX1	9	0	0	0	0	0	0
SUB1--NPR3	4	0	0	0	0	0	0
SUCLG2-AS1--TAFA1	2	0	0	0	0	0	0
SUMF1--AC034195.1	14	0	0	0	0	0	0
SUN1--MAFK	3	0	0	0	0	0	0
SUN1--PDGFA	3	0	0	0	0	0	0
SUPT20HL1--PDK3	2	0	0	0	0	0	0
SYN2--PPARG	5	0	0	0	0	0	0
SYNCRIP--EEF1A1	2	0	0	0	0	0	0
SYNCRIP--PNRC1	7	0	0	0	0	0	0
SYNCRIP--PTP4A1	2	0	0	0	0	0	0
TADA2B--SORCS2	26	0	0	0	0	0	0
TAF1D--RNPC3	2	0	0	0	0	0	0
TAFA5--BRD1	2	0	0	0	0	0	0
TAMM41--VGLL4	7	0	0	0	0	0	0
TAPT1-AS1--AC097515.1	2	0	0	0	0	0	0
TASOR2--GDI2	10	0	0	0	0	0	0
TBL1X--BX890604.2	2	0	0	0	0	0	0
TBR1--SLC4A10	9	2	0	0	0	0	0
TCF25--ANKRD11	5	0	0	0	0	0	0
TCF25--ZNF276	2	0	0	0	0	0	0
TEFM--CRLF3	2	0	0	0	0	0	0
TET3--AC073046.1	10	1	0	0	0	0	0
TEX13D--SH2D1A	3	0	0	0	0	0	0
TEX2--DDX5	2	0	0	0	0	0	0
TEX35--AL137796.1	13	0	0	0	0	0	0
TEX35--RALGPS2	4	0	0	0	0	0	0
THEMIS2--IGH@-ext	3	0	0	0	0	0	0
TIAM2--SCAF8	8	0	0	0	0	0	0
TLR4--AL160272.1	26	0	0	0	0	0	0
TMC3-AS1--AC023034.1	10	0	0	0	0	0	0
TMED3--MINAR1	39	0	0	0	0	0	0
TMED6--TERF2	3	0	0	0	0	0	0
TMEM11--USP22	4	0	0	0	0	0	0
TMEM123--CNTN5	2	1	0	1	0	0	0
TMEM14B--SYCP2L	17	0	0	0	0	0	0
TMEM163--CCNT2-AS1	4	0	0	0	0	0	0
TMEM164--RTL9	14	0	0	0	0	0	0
TMEM178A--SLC8A1-AS1	5	0	0	0	0	0	0
TMEM18--KLF11	2	0	0	0	0	0	0
TMEM230--SLC23A2	2	0	0	0	0	0	0
TMEM244--ARHGAP18	6	0	0	0	0	0	0
TMEM259--PTBP1	2	0	0	0	0	0	0
TMEM64--AC004083.1	3	0	0	0	0	0	0
TMLHE--CLIC2	3	0	0	0	0	0	0
TNR--COP1	3	0	0	0	0	0	0
TOLLIP--DUSP8	2	0	0	0	0	0	0
TPH2--TRHDE	2	0	0	0	0	0	0
TPM4--AKAP8	2	0	0	0	0	0	0
TPM4--BRD4	3	0	0	0	0	0	0
TPM4--KLF2	13	0	0	0	0	0	0
TPM4--ZMYM2	2	0	0	0	0	0	0
TPST1--AC008267.5	25	0	0	0	0	0	0
TPTE2--MRPS31P2	8	0	0	0	0	0	0
TRABD--BRD1	2	0	0	0	0	0	0
TRAPPC9--AGO2	2	0	0	0	0	0	0
TRAV16--TRAC	5	0	0	0	0	0	0
TRAV2--TRAC	4	0	0	0	0	0	0
TRAV23DV6--TRAC	3	0	0	0	0	0	0
TRAV24--TRAC	7	0	0	0	0	0	0
TRAV3--TRAC	4	0	0	0	0	0	0
TRAV38-2DV8--TRAC	12	0	0	0	0	0	0
TRAV4--TRAC	3	0	0	0	0	0	0
TRAV8-1--TRAC	2	0	0	0	0	0	0
TRAV8-3--TRAC	3	0	0	0	0	0	0
TRAV8-6--TRAC	3	0	0	0	0	0	0
TRAV9-2--TRAC	3	0	0	0	0	0	0
TRBV11-2--TRBC1	8	0	0	0	0	0	0
TRBV13--TRBC2	2	0	0	0	0	0	0
TRBV18--TRBC1	5	0	0	0	0	0	0
TRBV20-1--TRBC1	2	0	0	0	0	0	0
TRDV2--TRAC	7	0	0	0	0	0	0
TRMT11--CENPW	6	0	0	0	0	0	0
TRPM2--SUMO3	5	0	0	0	0	0	0
TSC2--UBE2I	2	0	0	0	0	0	0
TSKU--ACER3	5	0	0	0	0	0	0
TTC3--DYRK1A	2	0	0	0	0	0	0
TTC33--PRKAA1	35	0	0	0	0	0	0
TTLL1--PACSIN2	12	0	0	0	0	0	0
TTYH3--LFNG	4	0	0	0	0	0	0
TTYH3--MAD1L1	5	0	0	0	0	0	0
TTYH3--MAFK	4	0	0	0	0	0	0
TTYH3--PDGFA	4	0	0	0	0	0	0
TUBA1B--EEF1A1	2	0	0	0	0	0	0
TUBGCP6--BRD1	4	0	0	0	0	0	0
TVP23B--AC005703.4	6	0	0	0	0	0	0
TVP23C-CDRT4--AC005703.4	14	0	0	0	0	0	0
TVP23C-CDRT4--TEKT3	2	0	0	0	0	0	0
TYW1B--CALN1	8	0	0	0	0	0	0
UBE2Q2P2--AC243562.1	4	0	0	0	0	0	0
UBQLN1--HNRNPK	7	0	0	0	0	0	0
UBR5--AZIN1	3	0	0	0	0	0	0
UBR5--KLF10	2	0	0	0	0	0	0
UBXN7--SENP5	2	0	0	0	0	0	0
UCK2--AL626787.1	4	0	0	0	0	0	0
UGDH--RN7SL5P	5	0	0	0	0	0	0
UMAD1--GLCCI1	77	9	0	0	0	6	0
UNKL--UBE2I	7	0	0	0	0	0	0
USP10--KLHL36	2	0	0	0	0	0	0
USP11--CDK16	5	0	0	0	0	0	0
USP2-AS1--AP003393.1	9	0	0	0	0	0	0
USP22--RN7SL1	49	0	0	0	0	0	0
USP22--RN7SL2	97	0	0	0	0	0	0
USP22--RN7SL4P	24	0	0	0	0	0	0
USP22--RN7SL5P	105	0	0	0	0	0	0
USP34--XPO1	2	0	0	0	0	0	0
USP4--RHOA	2	0	0	0	0	0	0
USP49--MED20	4	0	0	0	0	0	0
VAPB--APCDD1L-DT	26	0	0	0	0	0	0
VAV2--BRD3	3	0	0	0	0	0	0
VAX1--SHTN1	4	0	0	0	0	0	0
VDAC1P8--PEX3	2	0	0	0	0	0	0
VLDLR--SMARCA2	2	0	0	0	0	0	0
VPS26C--TTC3	9	0	0	0	0	0	0
VTI1A--AL158212.1	50	0	0	0	0	0	0
WARS2--TBX15	19	0	0	0	0	0	0
WASH5P--AJ271736.1	11	0	0	0	0	0	0
WASH5P--WASH6P	32	0	0	0	0	0	0
WDR37--KLF6	2	0	0	0	0	0	0
WDR6--RBM38	2	0	0	0	0	0	0
WNT2B--CTTNBP2NL	2	0	0	0	0	0	0
WRB-SH3BGR--B3GALT5	2	0	0	0	0	0	0
XPO4--ZMYM2	2	0	0	0	0	0	0
YAF2--RYBP	54	0	0	0	0	0	0
YAP1--BIRC3	2	0	0	0	0	0	0
YES1--TGIF1	2	0	0	0	0	0	0
YPEL5--ACTB	2	0	0	0	0	0	0
YPEL5--BCL11A	4	0	0	0	0	0	0
YPEL5--CXCR4	4	0	0	0	0	0	0
YPEL5--FOSL2	6	0	0	0	0	0	0
YPEL5--KLF11	3	0	0	0	0	0	0
YPEL5--PPP1CB	2	0	0	0	0	0	0
YPEL5--PTMA	3	0	0	0	0	0	0
YWHAE--ABR	2	0	0	0	0	0	0
YWHAE--CRK	11	0	0	0	0	0	0
YWHAE--IGH@-ext	2	0	0	0	0	0	0
YWHAE--MNT	5	0	0	0	0	0	0
YWHAE--MYO1C	3	0	0	0	0	0	0
YWHAE--PITPNA	3	0	0	0	0	0	0
YWHAE--SLC43A2	2	0	0	0	0	0	0
YWHAZ--AZIN1	8	0	0	0	0	0	0
YWHAZ--KLF10	11	0	0	0	0	0	0
YWHAZ--PABPC1	2	0	0	0	0	0	0
YWHAZ--ZNF706	2	0	0	0	0	0	0
Z68871.1--LINC00630	106	0	0	0	0	0	0
Z93241.1--RPPH1	2	0	0	0	0	0	0
Z93930.2--ZNRF3	47	0	0	0	0	0	0
ZBED3-AS1--PDE8B	23	0	0	0	0	0	0
ZBTB25--TEX21P	5	0	0	0	0	0	0
ZBTB34--RALGPS1	5	0	0	0	0	0	0
ZBTB38--RASA2	4	0	0	0	0	0	0
ZC3H3--EEF1D	7	0	0	0	0	0	0
ZDHHC14--SNX9	2	0	0	0	0	0	0
ZDHHC20--ZMYM2	6	0	0	0	0	0	0
ZEB1--COMMD3-BMI1	5	0	0	0	0	0	0
ZEB1--GNAS	3	0	0	0	0	0	0
ZEB1--HMGB1	2	0	0	0	0	0	0
ZEB1--HNRNPF	3	0	0	0	0	0	0
ZEB1--KLF6	2	0	0	0	0	0	0
ZEB1--PFKFB3	2	0	0	0	0	0	0
ZEB1--WAC	2	0	0	0	0	0	0
ZEB2--ARHGAP15	2	0	0	0	0	0	0
ZEB2--CXCR4	7	0	0	0	0	0	0
ZFP90--CDH3	9	0	0	0	0	0	0
ZHX2--AGO2	2	0	0	0	0	0	0
ZHX2--AZIN1	2	0	0	0	0	0	0
ZHX3--PLCG1-AS1	3	0	0	0	0	0	0
ZNF292--PNRC1	11	0	0	0	0	0	0
ZNF292--SYNCRIP	7	0	0	0	0	0	0
ZNF33B--LINC01518	2	0	0	0	0	0	0
ZNF350-AS1--ZNF613	37	3	0	0	0	2	0
ZNF407--ZADH2	5	0	0	0	0	0	0
ZNF519--ANKRD20A11P	3	0	0	0	0	0	0
ZNF521--LINC01894	2	0	0	0	0	0	0
ZNF528--AC010332.1	9	0	0	0	0	0	0
ZNF589--FBXW12	7	0	0	0	0	0	0
ZNF644--LINC02609	6	0	0	0	0	0	0
ZNF664--AC068790.9	4	0	0	0	0	0	0
ZNF717--RPL23AP49	7	0	0	0	0	0	0
ZNF75D--AC234771.4	15	0	0	0	0	0	0
ZNRD1ASP--AL645929.3	5	0	0	0	0	0	0
ZNRF2P1--DPY19L1P2	5	0	0	0	0	0	0
ZNRF2P1--FKBP9	14	0	0	0	0	0	0
