## Additional file 3: Quality Control metrics for "Systematic discovery of gene fusions in pediatric cancer by integrating RNA-seq and WGS"

patient_label	flag_wgs_qc_pass	flag_rna_qc_pass	qc_normal_dup	qc_tumor_dup	qc_normal_cov_mean	qc_normal_cov_med	qc_tumor_cov_mean	qc_tumor_cov_med	qc_rna_coding_bases	qc_rna_total_reads	qc_rna_dup	qc_rna_uq_reads
M947AAA	TRUE	TRUE	0.06	0.07	47.2	48	118.88	120	9154716427	183143680	0.42	107107918.37
M787AAA	TRUE	TRUE	0.09	0.11	35.04	36	113.12	115	6541637417	155917490	0.41	91874692.82
M591AAA	TRUE	TRUE	0.07	0.08	26.45	27	102.59	106	7754838538	180941304	0.39	111023593.78
M503AAA	TRUE	TRUE	0.06	0.06	33.36	34	94.77	97	13034688538	248880902	0.5	124107946.11
M691AAA	TRUE	TRUE	0.05	0.07	35.66	36	92.84	86	11140691373	216431644	0.53	100982676.46
M385AAA	TRUE	TRUE	0.07	0.09	37.38	38	98.52	101	4544642346	145839098	0.3	101533325.87
M835AAB	TRUE	TRUE	0.08	0.1	40.36	41	118.61	121	4741254487	166079150	0.75	42326932.17
M255AAB	TRUE	TRUE	0.13	0.12	32.87	33	91.25	84	11854460431	151651734	0.78	33735534.84
M348AAA	TRUE	TRUE	0.06	0.06	43.73	44	106.49	109	5203759691	181284968	0.18	149039266.89
M794AAA	TRUE	TRUE	0.09	0.12	39.41	40	103.57	106	9400066441	151046100	0.5	75953833.48
M012AAA	TRUE	TRUE	0.08	0.09	37.68	38	138.46	142	9223383672	207910600	0.39	126076156.2
M952AAA	TRUE	TRUE	0.06	0.07	43.96	45	118.43	119	8933019276	183489010	0.46	99405171.17
M563AAB	TRUE	TRUE	0.08	0.09	46.49	47	101.9	103	13137800497	236757336	0.46	128044759.76
M660AAA	TRUE	TRUE	0.07	0.09	29.47	30	150.47	150	8252585241	165511204	0.48	86430281.75
M785AAA	TRUE	TRUE	0.07	0.09	28.09	28	96.78	99	6459087007	187057516	0.33	125552069.45
M933AAB	TRUE	TRUE	0.06	0.08	34.69	35	101.1	97	6729619415	169897786	0.45	93399948.67
M732AAA	TRUE	TRUE	0.05	0.07	46.49	47	151.83	156	9037780823	191209754	0.34	126129984.55
M344AAA	TRUE	TRUE	0.07	0.09	27.64	28	102.83	95	5365593652	156629038	0.4	93201482.55
M920AAA	TRUE	TRUE	0.07	0.09	48.68	49	123.21	125	8608611709	174251124	0.36	112295788.36
M824AAB	TRUE	TRUE	0.09	0.08	37.75	38	115.39	118	8648672996	162956494	0.39	98768908.75
M024AAB	TRUE	TRUE	0.1	0.1	27.52	28	69.23	69	6839320304	220689074	0.48	113874679.43
M435AAA	TRUE	TRUE	0.07	0.08	31.27	32	117.38	115	11549403312	215468716	0.52	103996406.71
M445AAA	TRUE	TRUE	0.07	0.08	31.14	31	94.93	97	5105053951	137214592	0.37	86182975.87
M199AAB	TRUE	TRUE	0.06	0.07	33.89	34	81.73	83	9993492123	177212662	0.56	77616487.77
M763AAB	TRUE	TRUE	0.1	0.11	32.37	33	110.87	117	2293931202	157045226	0.79	33410900.7
M548AAA	TRUE	TRUE	0.07	0.07	35.59	36	117.6	119	6754344603	171543360	0.24	129993328.14
M204AAB	TRUE	TRUE	0.06	0.07	40.27	41	128.04	128	5746467001	165255540	0.26	123058529.39
M074AAA	TRUE	TRUE	0.05	0.06	44.92	46	106.33	107	8366675701	139935956	0.39	85882194.6
M606AAC	TRUE	TRUE	0.09	0.1	47.47	48	110.76	115	5943135994	144819402	0.35	93418217.19
M829AAB	TRUE	TRUE	0.07	0.08	39.13	40	94.28	94	7644705419	163758202	0.35	105827264.22
M851AAC	TRUE	TRUE	0.06	0.07	38.69	39	114.55	117	10493317551	186679832	0.35	120673203.64
M151AAD	TRUE	TRUE	0.07	0.1	33.36	34	122.99	126	7890328167	156867308	0.38	97843473.49
M790AAA	TRUE	TRUE	0.08	0.09	49.16	50	141.34	147	6358467038	147995006	0.44	83443876.24
M757AAA	TRUE	TRUE	0.05	0.09	32.95	33	89.78	90	9788223238	179393522	0.44	100815212.71
M863AAC	TRUE	TRUE	0.09	0.08	53.83	55	128.66	119	5724010675	154861886	0.23	118578830.14
M876AAA	TRUE	TRUE	0.06	0.09	44.8	45	135.46	139	8185947405	208832454	0.84	34129905.62
M386AAA	TRUE	TRUE	0.06	0.07	41.87	43	118.01	122	8349822878	198237300	0.26	147085931.24
M386AAB	TRUE	TRUE	0.08	0.08	52.63	54	125.72	130	7794832696	219069172	0.28	156918152.56
M833AAB	TRUE	TRUE	0.06	0.06	36.9	37	85.86	84	6808617881	159644536	0.45	87286927.21
M154AAB	TRUE	TRUE	0.07	0.07	36.65	37	114.15	111	8911766583	187161984	0.44	105212734.98
M849AAB	TRUE	TRUE	0.07	0.06	40.55	41	107.88	107	4734498664	156319702	0.64	56677615.95
M894AAB	TRUE	TRUE	0.07	0.09	61.53	63	101.56	103	5462852268	189607502	0.28	136538637.48
M266AAA	TRUE	TRUE	0.08	0.08	52.37	53	110.75	113	7369899844	185671164	0.29	131544677.61
M345AAA	TRUE	TRUE	0.06	0.08	43.62	44	128.48	130	9191599900	224666882	0.41	132449439.61
M535AAA	TRUE	TRUE	0.1	0.1	36.19	37	106.55	104	6639042368	132998704	0.3	93317875.67
M754AAA	TRUE	TRUE	0.05	0.05	33.63	34	101.55	99	6557164597	141742334	0.3	98537994.92
M955AAA	TRUE	TRUE	0.06	0.09	27.02	27	90.84	93	6201743605	200790030	0.43	114632835.24
M815AAA	TRUE	TRUE	0.07	0.09	46.7	47	125.47	128	4097171406	156853460	0.43	89191112.4
M975AAA	TRUE	TRUE	0.08	0.09	41.18	42	155.64	160	7088932995	167878760	0.36	107123268.88
M185AAA	TRUE	TRUE	0.05	0.06	38.93	39	103.77	107	7375225629	148734878	0.34	97714501.53
M721AAA	TRUE	TRUE	0.05	0.05	36.92	37	99.42	101	5861282538	185879852	0.48	97026494.55
M854AAB	TRUE	TRUE	0.1	0.09	67.23	69	96.64	99	4120380862	129839226	0.41	76389350.55
M076AAB	TRUE	TRUE	0.07	0.08	37.57	38	122.12	124	4826462269	123295002	0.32	84306903.06
M040AAA	TRUE	TRUE	0.08	0.08	31.24	32	87.48	82	12137625410	219471002	0.42	128192573.33
M642AAA	TRUE	TRUE	0.07	0.09	39.69	40	120.79	123	5636253278	160330074	0.56	71219901.51
M747AAA	TRUE	TRUE	0.07	0.08	27.26	27	133.25	135	8804924769	142997926	0.43	81752772.28
M668AAB	TRUE	TRUE	0.07	0.08	49.32	50	92.46	94	8955716582	166442464	0.42	97210887.54
M164AAB	TRUE	TRUE	0.1	0.12	32.85	33	97.45	99	5897938128	140590146	0.31	96967694.91
M002AAB	TRUE	TRUE	0.06	0.08	39.99	40	128.17	124	11711269155	202905872	0.61	78342160.09
M145AAA	TRUE	TRUE	0.08	0.1	38.9	39	74.64	74	8146872157	165443342	0.59	67305660.39
M400AAB	TRUE	TRUE	0.09	0.1	32.06	32	100.02	103	7428814052	151054914	0.46	81092622.14
M719AAA	TRUE	TRUE	0.06	0.07	31.87	32	115.73	118	10339997005	181840404	0.44	101122539.71
M852AAA	TRUE	TRUE	0.06	0.07	39.91	40	105.81	108	8111042393	248084626	0.38	154396459.33
M218AAA	TRUE	TRUE	0.05	0.07	30.42	31	90.25	92	9013082006	172192148	0.44	96440000.71
M593AAB	TRUE	TRUE	0.06	0.05	40.64	41	107.1	109	10481531636	160876098	0.43	92368620.43
M772AAA	TRUE	TRUE	0.06	0.06	35.72	36	85.21	87	6658754674	179199320	0.32	121877041.52
M479AAA	TRUE	TRUE	0.06	0.06	57.14	58	103.45	101	9990456587	201945070	0.3	142108139.92
M480AAA	TRUE	TRUE	0.06	0.07	26.47	27	85.83	87	6136454319	161512096	0.55	72675597.84
M161AAB	TRUE	TRUE	0.08	0.08	38.5	39	112.31	113	8208588618	140352528	0.38	87153726.84
M331AAA	TRUE	TRUE	0.05	0.06	40.45	41	112.19	115	5050951749	113369558	0.58	47151986.35
M585AAA	TRUE	TRUE	0.05	0.07	35.47	36	113.35	116	9901372790	212487526	0.25	160409808.2
M010AAA	TRUE	TRUE	0.06	0.07	39.11	40	116.57	116	10823430340	197533148	0.29	139410006.87
M530AAA	TRUE	TRUE	0.05	0.05	33.09	34	101.8	105	10788163175	208464834	0.27	152004843.75
M153AAD	TRUE	TRUE	0.06	0.08	39.54	40	97.39	99	9714691008	164776304	0.56	72879900.15
M963AAA	TRUE	TRUE	0.06	0.07	36.51	37	114.71	112	11112437988	171479606	0.42	99614046.44
M003AAA	TRUE	TRUE	0.06	0.07	34.94	35	98.35	99	7332075648	199098966	0.62	75618981.88
M664AAA	TRUE	TRUE	0.06	0.08	36.09	37	115.24	118	9517558586	181557420	0.75	45087969.68
M285AAA	TRUE	TRUE	0.06	0.07	37.69	38	106.25	108	9435729012	158915970	0.41	94237488.04
M397AAC	TRUE	TRUE	0.06	0.07	37.72	38	135.25	137	7784763050	162510452	0.31	112886097.87
M587AAA	TRUE	TRUE	0.06	0.07	37.48	38	148.21	151	7791130451	149952406	0.31	103330853.4
M945AAA	TRUE	TRUE	0.08	0.08	35.4	36	89.36	91	5636612351	155033528	0.33	103870293.29
M728AAA	TRUE	TRUE	0.07	0.09	42.98	44	117.18	120	7105843448	208939966	0.32	141752185.83
M909AAA	TRUE	TRUE	0.05	0.06	34.63	35	107.98	111	3585814961	212774932	0.83	35991730.85
M595AAA	TRUE	TRUE	0.08	0.08	37.45	38	96.35	99	7041059757	182083564	0.31	124808632.69
M015AAA	TRUE	TRUE	0.09	0.11	28.55	29	64.99	63	6351081965	150475574	0.47	80241701.74
M606AAA	TRUE	TRUE	0.07	0.07	57.48	59	95.89	98	7931936103	154910524	0.31	107488849.66
M879AAA	TRUE	TRUE	0.07	0.09	27.9	28	89.57	92	9218304745	178679292	0.42	104077292.68
M941AAA	TRUE	TRUE	0.08	0.09	37.7	38	107.28	106	9640854638	187206138	0.33	126141180.64
M908AAB	TRUE	TRUE	0.06	0.08	33.54	34	97.18	98	8020014571	166139390	0.46	89194257.47
M227AAA	TRUE	TRUE	0.08	0.09	37.78	38	118.64	122	3665658942	223961210	0.43	128526411.27
M650AAB	TRUE	TRUE	0.04	0.07	44.57	45	136.99	141	13419297259	265739384	0.5	132472677.36
M133AAA	TRUE	TRUE	0.08	0.08	44.82	45	105.12	106	7408590797	163750776	0.48	85858625.63
M907AAA	TRUE	TRUE	0.06	0.07	38.63	39	119.86	123	5079646358	188067802	0.26	138594686.01
M536AAA	TRUE	TRUE	0.07	0.09	34.43	35	92.3	96	9177320619	192463342	0.33	128051057.94
M894AAA	TRUE	TRUE	0.08	0.1	41.61	42	121.9	123	7971181056	169155922	0.25	126743795.99
M156AAA	TRUE	TRUE	0.07	0.09	35.19	36	136.68	133	11348779904	178442784	0.41	105120108.73
M637AAB	TRUE	TRUE	0.08	0.11	26.72	27	95.1	96	14215270528	179168062	0.54	81690782.03
M459AAA	TRUE	TRUE	0.05	0.08	33.3	34	80.22	80	12864936737	224051656	0.49	115057919.06
M622AAA	TRUE	TRUE	0.07	0.1	33.68	34	107.46	110	5032293015	151882300	0.63	55774825.74
M930AAB	TRUE	TRUE	0.09	0.1	33.12	34	88.26	90	7315672387	183423192	0.39	112595426.95
M931AAB	TRUE	TRUE	0.07	0.08	36.52	37	96.25	97	14073332706	193351368	0.62	73818845.38
M650AAC	TRUE	TRUE	0.07	0.08	38.04	38	75.31	76	8357868903	177245920	0.72	50512428.51
M241AAA	TRUE	TRUE	0.05	0.07	37.83	38	114.11	116	6427785262	125793000	0.47	66173910.82
M040AAB	TRUE	TRUE	0.05	0.06	35.69	36	121.93	125	8198096270	149701406	0.36	96043481.94
M552AAA	TRUE	TRUE	0.05	0.07	39.72	40	129	131	5410806797	129469140	0.53	60533814.28
M820AAB	TRUE	TRUE	0.09	0.13	33.24	34	116.73	112	4556327538	109785772	0.39	66898728.67
M711AAA	TRUE	TRUE	0.05	0.06	26.9	27	117.67	120	15385963019	284729464	0.6	112761409.63
M154AAD	TRUE	TRUE	0.07	0.1	36.16	37	163.5	163	7259411777	202714162	0.31	140874382.45
M799AAA	TRUE	TRUE	0.05	0.06	35.81	36	113.16	118	8711830274	276684936	0.53	128769999.27
M793AAA	TRUE	TRUE	0.08	0.1	59.79	61	163.22	167	7341591975	184302666	0.52	88957367.8
M889AAA	TRUE	TRUE	0.06	0.07	40.4	41	109.58	107	10094679178	218014384	0.34	143928300
M911AAA	TRUE	TRUE	0.08	0.08	53.88	54	58.54	60	8542884162	170581842	0.61	66454932.84
M014AAA	TRUE	TRUE	0.06	0.07	24.53	25	93.46	96	10152350568	241773432	0.54	110276005.39
M533AAA	TRUE	TRUE	0.06	0.06	31.97	32	109.14	112	9416280169	191708358	0.35	124940362.78
M103AAA	TRUE	TRUE	0.07	0.06	43.25	44	115.51	117	14356709798	202034146	0.48	105783664.61
M511AAB	TRUE	TRUE	0.07	0.08	36.41	37	121.97	124	7678714752	168652488	0.46	90442257.82
M597AAC	TRUE	TRUE	0.07	0.08	34.89	35	126.76	124	5957175633	187574000	0.7	56824793
M999AAA	TRUE	TRUE	0.06	0.07	42.27	43	115.64	112	12921695027	235847214	0.32	159309368.57
M809AAA	TRUE	TRUE	0.06	0.07	47.39	48	102.11	98	10502138187	232638194	0.39	141855093.64
M246AAA	TRUE	TRUE	0.06	0.07	48.92	45	84.44	82	5570963970	198141750	0.4	118995613.1
M956AAA	TRUE	TRUE	0.07	0.07	41.55	42	123.62	127	5682455973	193487274	0.37	121455444.66
M347AAB	TRUE	TRUE	0.07	0.09	33.79	34	108.19	111	9721346739	197594246	0.39	120130188.18
M795AAA	TRUE	TRUE	0.05	0.06	34.1	35	113.43	117	4742399587	169125822	0.42	98286287.57
M442AAB	TRUE	TRUE	0.07	0.07	43.58	44	127.76	131	8698725960	180030922	0.41	106894440.12
M191AAB	TRUE	TRUE	0.07	0.11	34.91	35	113.29	115	6525956942	121712256	0.33	82026757.81
M934AAB	TRUE	TRUE	0.08	0.08	42.47	43	107.03	101	7135467492	167516184	0.46	91072853.69
M323AAB	TRUE	TRUE	0.05	0.06	26.22	27	103.39	106	7701263404	165728548	0.43	95260769.39
M152AAD	TRUE	TRUE	0.05	0.06	36.18	37	101.87	102	9379360131	184622854	0.53	87451414.99
M330AAA	TRUE	TRUE	0.05	0.06	38.78	39	119.87	123	4972300150	154748996	0.45	84966483.74
M129AAA	TRUE	TRUE	0.05	0.06	45.3	46	97.2	94	11001355670	193229010	0.55	87199421.49
